# RNAseq profiling of leukocyte populations in zebrafish larvae reveals a *cxcl11* chemokine gene as a marker of macrophage polarization during mycobacterial infection

**DOI:** 10.1101/554808

**Authors:** Julien Rougeot, Vincenzo Torraca, Ania Zakrzewska, Zakia Kanwal, Hans J. Jansen, Herman P. Spaink, Annemarie H. Meijer

## Abstract

Macrophages are phagocytic cells from the innate immune system, which forms the first line of host defense against invading pathogens. These highly dynamic immune cells can adopt specific functional phenotypes, with the pro-inflammatory M1 and anti-inflammatory M2 polarization states as the two extremes. Recently, the process of macrophage polarization during inflammation has been visualized by real time imaging in larvae of the zebrafish. This model organism has also become widely used to study macrophage responses to microbial pathogens. To support the increasing use of zebrafish in macrophage biology, we set out to determine the complete transcriptome of zebrafish larval macrophages. We studied the specificity of the macrophage signature compared with other larval immune cells and the macrophage-specific expression changes upon infection. We made use of the well-established *mpeg1*, *mpx*, and *lck* fluorescent reporter lines to sort and sequence the transcriptome of larval macrophages, neutrophils, and lymphoid progenitor cells, respectively. Our results provide a complete dataset of genes expressed in these different immune cell types and highlight their similarities and differences. Major differences between the macrophage and neutrophil signatures were found within the families of proteinases. Furthermore, expression of genes involved in antigen presentation and processing was specifically detected in macrophages, while lymphoid progenitors showed expression of genes involved in macrophage activation. Comparison with datasets of in vitro polarized human macrophages revealed that zebrafish macrophages express a strongly homologous gene set, comprising both M1 and M2 markers. Furthermore, transcriptome analysis of low numbers of macrophages infected by the intracellular pathogen *Mycobacterium marinum* revealed that infected macrophages change their transcriptomic response by downregulation of M2-associated genes and overexpression of specific M1-associated genes. Among the infection-induced genes, a homolog of the human *CXCL11* chemokine gene, *cxcl11aa*, stood out as the most strongly overexpressed M1 marker. Upregulation of *cxcl11aa* in *Mycobacterium*-infected macrophages was found to require the function of Myd88, a critical adaptor molecule in the Toll-like and interleukin 1 receptor pathways that are central to pathogen recognition and activation of the innate immune response. Altogether, our data provide a valuable data mining resource to support infection and inflammation research in the zebrafish model.
