## Supplemental Table 1 for "RNAseq profiling of leukocyte populations in zebrafish larvae reveals a *cxcl11* chemokine gene as a marker of macrophage polarization during mycobacterial infection"

### Sheet: additional genes
new name	gene symbol	zfin code	ncbi transcript accession	comment	genomic location	RNA size (pb)	mRNA sequence
ENSDARG00000100000	cd247	ZDB-GENE-061130-4	NM_001100157.1	sequence is part of ENSDARG00000070643 (trem39a)	Ch1 reverse strand join(648567..648594,648710..648763,649182..649211,649730..649807,649960..649999)	225	GAGACTTGATTGATGGCGAGAGCGTCCGGCCTGATCCTTAATCTCATCCTGCTGAGCACCATGCCGGTGTCCGCACAGACCTCCTTCTATGACCCCACATACTGTTTCGTTCTGGACGGCTTTCTGCTGATCTACGGCATCGTCATCACCGGCTTCTTTGTGCGCGAGCGGTACATCAAGCAGAGGCCGGTGGAGGAGTCTCATTATCAGGCCATTGATAAACTGGGGAAGTCTGAGTATGCCACAGCCAACAGAACCCAGCGCGGCTCGGAGGAGGGCAGATCTGGAGGTCGCAGGCGTGCAGATGAGACGTACACGCCTCTGACCAGGAAGGGGGACGACACGTACCGTGAGCTGGAGACCAAGGGAGATCGCCGGCGGCAGGATCAGCTCTATCAG…
ENSDARG00000100001	il6	ZDB-GENE-120509-1	NM_001261449.1	-	Ch19 reverse strand join(3122552..3122764,3124967 ..3125110,3126905..3127015,3130124..3130335,3130449..3130464)	691	ATGCCATCCGCTCAGAAAACAGTGCTATTCCTGTCTGCTACACTGGCTACACTCTTCATGAGTCTCGCTGACCCGGTCCCCGTGTTCAGCAGTATGGGGGAACTATCCGAAATATCTGGAGACGAAGTTCAGGATGTGGACGTAAAGAGTCTCCTTGGCGACCGGCAGAAGTGGCATCTGATGGCCAGAGATCTGTACAAGGACGTGAAGACACTCAGAGACGAGCAGTTTGAGAGAGATTTCAGAGAGATGGTGAACATGACGGCATTTGAAGGGGTCAGGATCAGCACTCCTCTCCTCAAACCTTCAGACCGCTGCCTGTCTAAAAACTTCAGCACGGAAAGATGTCTAACGCGAATCTACAGCGTCCTGACGTGGTATAAAGACAACTGGAACTAC…
ENSDARG00000100002	il23_LOC100537019	ZDB-GENE-110628-4	XM_003201215.1	-	Ch23 reverse strand join(32210963..32211124,32211289..32211438,32212278..32212376,32212484..32212507)	431	atggcgagagatttatacaacaaggttgagtctccaaaaatgacaagcgtcattaccgacctgccagtgactataagaccgaatgacacatgtgaccctcagagccttcaaagcaacaaaaagacttgtcagtcaagaatcattctggctctgaaaaattacagcagaatctttcacaaagatggcatcttcaataaatcagcttgcagtaaatggagagtaaatgccgaacagatcgccaatgttactggccacctcctgaaagtgcttaaggaatcggcagtgcatgccccttggactgcagaagactggaatgacgacttcttgtgtcgggacagcgtggaaagactctactccttctccatcatatctgcacgtgtgttctcatacctggcttct…
ENSDARG00000100003	cxcl11aa	ZDB-GENE-070907-2	XM_001339271	-	Ch5 reverse strand join(44511108..44511324,44511431..44511523,44511609..44511732,44511857..44511941)	515	TGTGAAAGAAGACCATCAGGAAACCGAACAATGAAGACTGTTACTGCTCTGCTTCTTGTCAGTTTAGCTGTTGTTGCTATTGAAGGGCAGCATATGAAAAGCCAGAGATGTGTGTGTCTTGGTGCTGGACTCAACATGGTGAAGCCAGTGCTGATTGAGAAGATTGAAATTCTCCCTTCAAGTCCATCCTGTGGACATATGGAAGTCATAGCCACGCTGAAGAATGGAGCTGGAAAACGATGCTTAAATCCAAAGTCCAAGTTTACGAAAAAGATCATTGACAAGATTGAAAAAAATAACCGAAACGCTCGGTAAAATGGATGAAGTGGTTCAGCTGCATTTTCGAGTGTCAAGATTGTGGCCAATTTGGAGTTTATTAAAAATATGAGATGTTTTAAT…
ENSDARG00000100004	cxcl11ad	ZDB-GENE-121010-1/ZDB-GENE-090303-2	XM_690954.1	-	Ch5 reverse strand join(44495860..44495875,44495963..44496052,44496269..44496395,44496666..44496723)	287	ATGAAAACCTTGGCAGCTGTGGTTCTTCTAGGCTACCTGCTTGTGATAAAAGTGGAAGGCCAGGCGAGAGCTCCAAGGAGCAGGTGTCTCTGTGCTGACAAAGGTGTAAATATGGTTTCTCCAAAACTGATTGAGAAGGTTGATATCATACCACCGACCCCTTCTTGTGGAAACCTGGAGATTGTTGTGACTCTGAAAAATGGTGCAGAGCCGAAATGTTTAAGTCCAGATTCTAAATTCACACAGAAATACCTCATGAAGGCTCTTGAAAAGAGGACCCTGCAGAAGTAA
ENSDARG00000100005	cxc46	ZDB-GENE-090303-1	XM 002664187.1	sequence is part of non-coding UTR of ENSDARG00000074487 (CR762483.1)	Ch13 forward strand join(30919897..30920003,30920113..30920245,30921045..30921122,30922499..30922974)	790	TCAGTGCACACTTGAGAAAGACAGACAAACAGAAATGGCTTTCAAAACTCTGCAAGCAAGTGTCAAAGTCCTGCTCCTGCTCTCAGTCTGTTCACACTTTATCTCAGTTAAAATGACAGCTGCAACATTCATCCGAGAAAAATGTGAGTGTGTTAAGGAGGCTGGAGCAGTGCAGTGGAGAAAAATCACAGACTACACAATCACTCCGAAAAATCCTCTTTGCAACAAGGTTCAAATCAAACTCCAGTTGTCAAATAAAGAAGTGTGTCTAAATCCAGAGTCCAAGCAGGGGAAAAAACTGCAGAAATGCTGGCAAAAAATTAACTTCAACCCACAGAGGAAGAAGGTCTGTCTGACGATCAAGAAGAATGCACCAAAAAGACTCAAGAAGCTTTAATT…
ENSDARG00000100006	cxl8bc/cxcl-c13d	ZDB-GENE-111004-1	NM_001115068.1	-	Ch7 reverse strand join(8639916..8640092,8642134..8642272,8642609..8642707)	412	AGCATCTTCACCTCTTGTATGCATCAACCGCCTCCGCAATAATGAGGTGCTCAGTTTTCGTTTTTCTGGCATGCATGACACTGCTGTCCACAACAGAAGTGTTTGCTGCTCGACTGCCCATCCAGCAGTTACGCTGTCAGTGTGTGAAGACGTATACGGGAAAACCAATCAATCCCAAACTAATACAGAGTTTACAGACCATTCCTGCTGGAGCGCGGTGCAAAAACATGGAGGTCATTGCCACTGTGAAAAAAGGGAAGACCTGCCTCAATCCCAAGGATGAATGGGTGACAAAGATCATCGAAGGCAGGAGTGTCAAAGTACCTACCAGAGGGCCATTTACTACCCTCCCTCCAAATTCTACCTCCGCCCCTCAACTGACGTCAAAAATGTAATGAG…
ENSDARG00000100007	il8	ZDB-GENE-081104-317	XM_001342570.3	-	Ch1 forward strand join(13137910..13138079,13138192..13138324,13138437..13138523,13138633..13138866)	620	GACAGAATTCACCAGCTGAACTGAGCTCCTCAGGAATCTACAATCCAAGCTCTAGATTTGCTTTTAATTTCTTTCGTCTTGATATTATTAGACTCACTTAGGCAAAATGACCAGCAAAATCATTTCAGTGTGTGTTATTGTTTTCCTGGCATTTCTGACCATCATTGAAGGAATGAGCTTGAGAGGTCTGGCTGTAGATCCACGCTGTCGCTGCATTGAAACAGAAAGCCGACGCATTGGAAAACACATAAAGAGTGTGGAGCTCTTCCCTCCAAGCCCACACTGTAAAGATTTAGAGATCATTGCCACCTTGATGACAACTGGACAGGAGATCTGTCTGGACCCCTCTGCTCCATGGGTTAAGAAGATCATTGATAGGATCATTGTCAACAGAAAACC…
ENSDARG00000100008	cxcl19		NM_001113651.1	-	Ch7 reverse strand join(8625911..8626285,8627489..8627624,8629392..8629452)	569	ATGAACGTCCTGCTGATGTTAAGTGTTGTTTTTGGAGTCAGCATCACTCTGGTGGCTGGTGCGGTGCAGCCTCTCGGCGCAGGCTACAACAGCCGCTGTGTGTGTCTGAAGCTGGAGTCTCGGGTCATCCCTCAGGATAACCTGCGGCGAGTGGTCATCCTGCCCCGGGGCCCTCACTGCAAGACCACCGAGGTCATTGCCGGTTTGACCAGTGGCGAGAGGATCTGCCTGAACCCCAGAACACACTGGGTTAAAAAACTCATCATGTTCATCGAGAAAAAGAAGCAAGAGAACAACAAACTGTAGAAGACATTGATACTCTGATTAACATTTCTGCCTCTGCCAAAAGACCTGTCAGAAAACCGCACATATACAGTATATATTCCTTTGTGTCTTGGA…
ENSDARG00000100009	cxcl8ba		XM_002662741.2	-	Ch7 reverse strand join(8716793..8716933,8719827..8719896,8723409..8723538,8723625..8723691)	404	ATGAAGTTGAGCATTTCAGCCTTCATGCTTCTGATCTGCACAACTGCACTGCAGTGCACCAATGAGGGTCAACCTCCACCTCCACCGCTGCGCTGTCAGTGTGTTAAAATTTATTCACAACCACCGATTCCTAGGCGACAAGTACTCGCACTGAAGGTGAATTCTGCTGGACCACACTGCAGAAATGAGGAGATCATTGCCACACTGAAGAACGGACAGACTTGTCTCAATCCTACAGAGAACTGGGTGATGTCACTCAAGACTCAATTTGCAAAGCGAGAACAGACCGAAGAGAAAGCACAGACACAAGAGTGTGTGCCGAAGCGTGCAAGTGCACAGACAGATGATCTTCTGCTGTCTTGCAGCCGCTCCTGTCTTCTGCAGAACTGGCACATACAT…
ENSDARG00000100010	cxcl8bb	ZDB-GENE-101026-3	XM_003198892.1	-	Ch7 reverse strand join(8658774..8659164,8661641..8661709,8664370..8664499, 8664579..8664702)	710	ACTCCACACACACTCCACACACACCGGCTTCAATCTGCACCAGAACTCTTCAAGATGATGAAGTTGAGCGTTTCAGCCTTCATGCTTCTGATCTGCACGACTGCACTGCTGTGCGCCAATGAGGGTGAAGCTCTACCTCCACCGCAGCGCTGTCAGTGCATTAAAACTCATTCAAAACCACCAATTCCTAAACGACAAGTACTCGGACTGAAGGTGACTCCTGCTGGATCACACTGCAGAAACGAGGAGATCATCGCCACACTTAAGAAAGGACAGATTTGTCTCAATCCTACCGAGACGTGGGTGATTTCCCTCAAGGAAAAGTTTGCAGCATCAGCTACTAAATTAGCAGCAACAGCAGCACCAGCACAGACAACAACAACATTTTCAACAATAATG…
ENSDARG00000100011	cxlc13/cxcl-c5a	ZDB-GENE-121010-2		-	Ch5 forward strand join(40385467..40385527,40386125..40386284,40386517..40386598,40386698..40386739)	341	-
ENSDARG00000100012	cxcl11ac	ZDB-GENE-090303-5		-	Ch5 reverse strand join(44501563..44501653,44501781..44501870,44501972..44502096,44502208..44502267)	362	-
ENSDARG00000100013	cxcl-c24d			-	chr24 forward strand join(28390346..28390415,28390541..28390655,28390850..28391297)	630	-
ENSDARG00000100014	tlr22	ZDB-GENE-040220-5		-	chr21 forward strain join (38849881..38852860)	4320	aggcagggtgaaaggcacatattaaaaacagacatttccaaggcaaattcatttgaagagaaatgaaaaggaaatcaagagaaagcatgggaacgctacaacaaataacagtttgtatcaccatctgtgctatggtttccccttgcagcacattttccttaaccaattgcacaatcagcagttctcaaaaagacatcaagacacagccaaaagtgctttgctacaaaatgaacttcttcacgattccgcgggtgcccaacaatacctggattttagatatctccttcaattcttttgcacagatccagattgaagaccttaacattttattaaacttacaatacttgaacgtatccaacaacaaaatctctaagattcaagacggtgcatttggcagtc…
