## Supplemental Table 3 for "RNAseq profiling of leukocyte populations in zebrafish larvae reveals a *cxcl11* chemokine gene as a marker of macrophage polarization during mycobacterial infection"

### Sheet: Feuil1
	6dpf mpeg1:gal4 ; UAS-Kaede	5dpf mpeg1:gal4 ; UAS-Kaede	5dpf mpeg1:mCherry	mpx:gfp	lck:gfp	averaged non-fluroescent cells
0≤ FPKM< 0.3	21188	21642	17472	19551	20599	15186
0.3≤ FPKM< 100	12139	11860	15959	13842	12851	18299
FPKM> 100	425	250	321	399	302	267
FC with padj>0,05	703	715	1953	503	1934	NA
