## Supplemental Table 5 for "RNAseq profiling of leukocyte populations in zebrafish larvae reveals a *cxcl11* chemokine gene as a marker of macrophage polarization during mycobacterial infection"

### Sheet: zebrafish neutrophils
id	Updated Gene name	Updated Description	GO Term Name	GO Term Accession
ENSDARG00000030722	xirp1	xin actin-binding repeat containing 1	actin cytoskeleton organization	GO:0030036
ENSDARG00000071084	wipf1	WAS/WASL interacting protein family, member 1	actin polymerization or depolymerization	GO:0008154
ENSDARG00000038458	WIPF1 (1 of 2)	WAS/WASL interacting protein family, member 1	actin polymerization or depolymerization	GO:0008154
ENSDARG00000054755	alox5ap	arachidonate 5-lipoxygenase-activating protein	angiogenesis	GO:0001525
ENSDARG00000008165	caspa	caspase a	apoptotic process	GO:0006915
ENSDARG00000043457	gapdh	glyceraldehyde-3-phosphate dehydrogenase	apoptotic process	GO:0006915
ENSDARG00000009208	prkcda	protein kinase C, delta a	apoptotic process	GO:0006915
ENSDARG00000057882	arpc3	actin related protein 2/3 complex, subunit 3	Arp2/3 complex-mediated actin nucleation	GO:0034314
ENSDARG00000056200	abcb9	ATP-binding cassette, sub-family B (MDR/TAP), member 9	ATP catabolic process	GO:0006200
ENSDARG00000020574	atp2a1	ATPase, Ca++ transporting, cardiac muscle, fast twitch 1	ATP catabolic process	GO:0006200
ENSDARG00000001950	ak1	adenylate kinase 1	ATP metabolic process	GO:0046034
ENSDARG00000004954	grna	granulin a	axon extension	GO:0048675
ENSDARG00000000906	skap2	src kinase associated phosphoprotein 2	B cell activation	GO:0042113
ENSDARG00000077082	agtrap	angiotensin II receptor-associated protein	biological_process	GO:0008150
ENSDARG00000077044	arl6ip5a	ADP-ribosylation factor-like 6 interacting protein 5a	biological_process	GO:0008150
ENSDARG00000068784	C13H10orf54	chromosome 10 open reading frame 54	biological_process	GO:0008150
ENSDARG00000092703	C7H19orf12 (3 of 3)	chromosome 19 open reading frame 12	biological_process	GO:0008150
ENSDARG00000021318	capgb	capping protein (actin filament), gelsolin-like b	biological_process	GO:0008150
ENSDARG00000068233	CD53	CD53 molecule	biological_process	GO:0008150
ENSDARG00000010032	cmtm7	CKLF-like MARVEL transmembrane domain containing 7	biological_process	GO:0008150
ENSDARG00000053875	cryba1b	crystallin, beta A1b	biological_process	GO:0008150
ENSDARG00000030349	cryba2a	crystallin, beta A2a	biological_process	GO:0008150
ENSDARG00000041925	cryba2b	crystallin, beta A2b	biological_process	GO:0008150
ENSDARG00000087324	crygm2d1	crystallin, gamma M2d1	biological_process	GO:0008150
ENSDARG00000069801	crygm2d12	crystallin, gamma M2d12	biological_process	GO:0008150
ENSDARG00000087301	crygm2d14	crystallin, gamma M2d14	biological_process	GO:0008150
ENSDARG00000076790	crygm2d16	crystallin, gamma M2d16	biological_process	GO:0008150
ENSDARG00000076693	crygm2d17	crystallin, gamma M2d17	biological_process	GO:0008150
ENSDARG00000086917	crygm2d2	crystallin, gamma M2d2	biological_process	GO:0008150
ENSDARG00000091148	crygm2d20	crystallin, gamma M2d20	biological_process	GO:0008150
ENSDARG00000087164	crygm2d4	crystallin, gamma M2d4	biological_process	GO:0008150
ENSDARG00000069817	crygm2d8	crystallin, gamma M2d8	biological_process	GO:0008150
ENSDARG00000074001	crygmxl2	crystallin, gamma MX, like 2	biological_process	GO:0008150
ENSDARG00000045561	dram1	DNA-damage regulated autophagy modulator 1	biological_process	GO:0008150
ENSDARG00000040574	EVA1C (2 of 9)	eva-1 homolog C (C. elegans)	biological_process	GO:0008150
ENSDARG00000041980	fam26f	family with sequence similarity 26, member F	biological_process	GO:0008150
ENSDARG00000020929	fam49ba	family with sequence similarity 49, member Ba	biological_process	GO:0008150
ENSDARG00000078859	g0s2	G0/G1 switch gene 2	biological_process	GO:0008150
ENSDARG00000088439	gm2a	GM2 ganglioside activator	biological_process	GO:0008150
ENSDARG00000012729	hcls1	hematopoietic cell-specific Lyn substrate 1	biological_process	GO:0008150
ENSDARG00000051912	HPX (2 of 2)	hemopexin	biological_process	GO:0008150
ENSDARG00000005526	igfn1.1	immunoglobulin-like and fibronectin type III domain containing 1, tandem duplicate 1	biological_process	GO:0008150
ENSDARG00000038826	jph1b	junctophilin 1b	biological_process	GO:0008150
ENSDARG00000070386	krtcap2	keratinocyte associated protein 2	biological_process	GO:0008150
ENSDARG00000088711	lgals1l1	lectin, galactoside-binding, soluble, 1 (galectin 1)-like 1	biological_process	GO:0008150
ENSDARG00000025903	lgals9l1	lectin, galactoside-binding, soluble, 9 (galectin 9)-like 1	biological_process	GO:0008150
ENSDARG00000068974	lim2.1	lens intrinsic membrane protein 2.1	biological_process	GO:0008150
ENSDARG00000070792	lrrc15	leucine rich repeat containing 15	biological_process	GO:0008150
ENSDARG00000061249	myom1a	myomesin 1a (skelemin)	biological_process	GO:0008150
ENSDARG00000056209	myoz1a	myozenin 1a	biological_process	GO:0008150
ENSDARG00000071445	myoz1b	myozenin 1b	biological_process	GO:0008150
ENSDARG00000012311	myoz2a	myozenin 2a	biological_process	GO:0008150
ENSDARG00000005821	ncf2	neutrophil cytosolic factor 2	biological_process	GO:0008150
ENSDARG00000057933	OGFR (3 of 4)	opioid growth factor receptor	biological_process	GO:0008150
ENSDARG00000067711	parvg	parvin, gamma	biological_process	GO:0008150
ENSDARG00000058348	scinlb	scinderin like b	biological_process	GO:0008150
ENSDARG00000021633	sh3bgr	SH3 domain binding glutamic acid-rich protein	biological_process	GO:0008150
ENSDARG00000035018	thy1	Thy-1 cell surface antigen	biological_process	GO:0008150
ENSDARG00000029057	tm6sf2	transmembrane 6 superfamily member 2	biological_process	GO:0008150
ENSDARG00000026771	tmem41ab	transmembrane protein 41ab	biological_process	GO:0008150
ENSDARG00000032169	trim35-36	tripartite motif containing 35-36	biological_process	GO:0008150
ENSDARG00000076241	txlnbb	taxilin beta b	biological_process	GO:0008150
ENSDARG00000026500	xkr9	XK, Kell blood group complex subunit-related family, member 9	biological_process	GO:0008150
ENSDARG00000055192	zgc:136930	zgc:136930	biological_process	GO:0008150
ENSDARG00000068613	zgc:154018	zgc:154018	biological_process	GO:0008150
ENSDARG00000054827	zgc:162724	Heat shock protein DnaJ, cysteine-rich domain containing protein	biological_process	GO:0008150
ENSDARG00000076614	zgc:175175	zgc:175175	biological_process	GO:0008150
ENSDARG00000036966	hsd3b7	hydroxy-delta-5-steroid dehydrogenase, 3 beta- and steroid delta-isomerase	biosynthetic process	GO:0009058
ENSDARG00000026359	PBLD (2 of 2)	phenazine biosynthesis-like protein domain containing	biosynthetic process	GO:0009058
ENSDARG00000090041	si:dkey-163m14.6	G-protein coupled receptor, rhodopsin-like	blood coagulation	GO:0007596
ENSDARG00000086236	si:dkey-163m14.7	proteinase-activated receptor 1-like	blood coagulation	GO:0007596
ENSDARG00000008772	cacng1	calcium channel, voltage-dependent, gamma subunit 1	calcium ion transmembrane transport	GO:0070588
ENSDARG00000071331	ryr3	ryanodine receptor 3	calcium ion transmembrane transport	GO:0070588
ENSDARG00000035458	atp2a1l	ATPase, Ca++ transporting, cardiac muscle, fast twitch 1 like	calcium ion transport	GO:0006816
ENSDARG00000013856	amy2a	amylase, alpha 2A; pancreatic	carbohydrate metabolic process	GO:0005975
ENSDARG00000093193	chia.6	chitinase, acidic.6	carbohydrate metabolic process	GO:0005975
ENSDARG00000037307	gnpda1	glucosamine-6-phosphate deaminase 1	carbohydrate metabolic process	GO:0005975
ENSDARG00000043701	gpd1a	glycerol-3-phosphate dehydrogenase 1a	carbohydrate metabolic process	GO:0005975
ENSDARG00000036818	hyal3	hyaluronoglucosaminidase 3	carbohydrate metabolic process	GO:0005975
ENSDARG00000057504	SLC3A2 (4 of 4)	solute carrier family 3 (amino acid transporter heavy chain), member 2	carbohydrate metabolic process	GO:0005975
ENSDARG00000015657	zgc:77112	protein phosphatase 1 domain containing protein	carbohydrate metabolic process	GO:0005975
ENSDARG00000037539	tnnc1b	troponin C type 1b (slow)	cardiac muscle contraction	GO:0060048
ENSDARG00000021184	rbfox1l	RNA binding protein, fox-1 homolog (C. elegans) 1-like	cardiac muscle fiber development	GO:0048739
ENSDARG00000055705	f5	coagulation factor V	cell adhesion	GO:0007155
ENSDARG00000076789	cx32.2	connexin 32.2	cell communication	GO:0007154
ENSDARG00000033735	ncf1	neutrophil cytosolic factor 1	cell communication	GO:0007154
ENSDARG00000040474	snx10b	sorting nexin 10b	cell communication	GO:0007154
ENSDARG00000070319	rab11fip4b	RAB11 family interacting protein 4 (class II) b	cell cycle	GO:0007049
ENSDARG00000018881	apobec2a	apolipoprotein B mRNA editing enzyme, catalytic polypeptide-like 2a	cell dedifferentiation	GO:0043697
ENSDARG00000007682	ppdpfa	pancreatic progenitor cell differentiation and proliferation factor a	cell differentiation	GO:0030154
ENSDARG00000012381	hsc70	heat shock cognate 70	cell morphogenesis	GO:0000902
ENSDARG00000019236	gsr	glutathione reductase	cell redox homeostasis	GO:0045454
ENSDARG00000033285	gsto2	glutathione S-transferase omega 2	cell redox homeostasis	GO:0045454
ENSDARG00000074782	GPR97	G protein-coupled receptor 97	cell surface receptor signaling pathway	GO:0007166
ENSDARG00000056874	lygl1	lysozyme g-like 1	cell wall macromolecule catabolic process	GO:0016998
ENSDARG00000057789	lyz	lysozyme	cell wall macromolecule catabolic process	GO:0016998
ENSDARG00000045277	rdh12l	retinol dehydrogenase 12, like	cellular metabolic process	GO:0044237
ENSDARG00000053858	crip1	cysteine-rich protein 1	cellular response to antibiotic	GO:0071236
ENSDARG00000040518	ssr1	signal sequence receptor, alpha	cellular response to estrogen stimulus	GO:0071391
ENSDARG00000091996	si:ch211-117m20.5	si:ch211-117m20.5	cellular response to xenobiotic stimulus	GO:0071466
ENSDARG00000008880	usp28	ubiquitin specific peptidase 28	central nervous system morphogenesis	GO:0021551
ENSDARG00000026895	tor1l3	torsin family 1 like 3	chaperone mediated protein folding requiring cofactor	GO:0051085
ENSDARG00000026417	ccr12.2	chemokine (C-C motif) receptor 12.2	chemotaxis	GO:0006935
ENSDARG00000041041	cxcr3.2	chemokine (C-X-C motif) receptor 3, tandem duplicate 2	chemotaxis	GO:0006935
ENSDARG00000058858	clic1	chloride intracellular channel 1	chloride transport	GO:0006821
ENSDARG00000012076	apoa1a	apolipoprotein A-Ia	cholesterol biosynthetic process	GO:0006695
ENSDARG00000037654	pmm2	phosphomannomutase 2	chondrocyte morphogenesis	GO:0090171
ENSDARG00000059774	dub	duboraya	cilium assembly	GO:0042384
ENSDARG00000090730	C4BPB (3 of 3)	complement component 4 binding protein, beta	complement activation	GO:0006956
ENSDARG00000044612	c1qb	complement component 1, q subcomponent, B chain	complement activation, classical pathway	GO:0006958
ENSDARG00000096616	si:ch211-255p10.3	si:ch211-255p10.3	copper ion transport	GO:0006825
ENSDARG00000091294	CDA (3 of 3)	cytidine deaminase	cytidine deamination	GO:0009972
ENSDARG00000075161	defbl1	defensin, beta-like 1	defense response	GO:0006952
ENSDARG00000068382	pglyrp5	peptidoglycan recognition protein 5	defense response to bacterium	GO:0042742
ENSDARG00000075062	ptpn22	protein tyrosine phosphatase, non-receptor type 22	dephosphorylation	GO:0016311
ENSDARG00000013916	ptpn6	protein tyrosine phosphatase, non-receptor type 6	dephosphorylation	GO:0016311
ENSDARG00000071437	ptprc	protein tyrosine phosphatase, receptor type, C	dephosphorylation	GO:0016311
ENSDARG00000086885	zgc:154055	zgc:154055	dephosphorylation	GO:0016311
ENSDARG00000019260	dhrs9	dehydrogenase/reductase (SDR family) member 9	digestive tract morphogenesis	GO:0048546
ENSDARG00000012395	mmp13a	matrix metalloproteinase 13a	embryo development	GO:0009790
ENSDARG00000055618	acta1b	actin, alpha 1b, skeletal muscle	embryonic heart tube development	GO:0035050
ENSDARG00000090444	ponzr1	plac8 onzin related protein 1	embryonic viscerocranium morphogenesis	GO:0048703
ENSDARG00000060520	antxr2a	anthrax toxin receptor 2a	establishment of mitotic spindle orientation	GO:0000132
ENSDARG00000038728	ch25hl2	cholesterol 25-hydroxylase like 2	fatty acid biosynthetic process	GO:0006633
ENSDARG00000063295	myh9a	myosin, heavy polypeptide 9a, non-muscle	glomerular basement membrane development	GO:0032836
ENSDARG00000025237	LOC553228	gamma-glutamyl hydrolase (LOC553228), mRNA	glutamine metabolic process	GO:0006541
ENSDARG00000057571	pgam2	phosphoglycerate mutase 2 (muscle)	glycolytic process	GO:0006096
ENSDARG00000003191	pkmb	pyruvate kinase, muscle, b	glycolytic process	GO:0006096
ENSDARG00000090890	cmklr1	chemokine-like receptor 1	G-protein coupled receptor signaling pathway	GO:0007186
ENSDARG00000052088	CXCR1-like	c-X-C chemokine receptor type 1-like	G-protein coupled receptor signaling pathway	GO:0007186
ENSDARG00000069800	CYSLTR2	cysteinyl leukotriene receptor 2	G-protein coupled receptor signaling pathway	GO:0007186
ENSDARG00000057619	GPR141 (1 of 2)	G protein-coupled receptor 141	G-protein coupled receptor signaling pathway	GO:0007186
ENSDARG00000010317	gpr183	G protein-coupled receptor 183	G-protein coupled receptor signaling pathway	GO:0007186
ENSDARG00000045957	gpr65	G protein-coupled receptor 65	G-protein coupled receptor signaling pathway	GO:0007186
ENSDARG00000077308	gpr84	G protein-coupled receptor 84	G-protein coupled receptor signaling pathway	GO:0007186
ENSDARG00000062874	hcar1-3	hydroxycarboxylic acid receptor 1-3	G-protein coupled receptor signaling pathway	GO:0007186
ENSDARG00000053124	LOC100535037	leukotriene B4 receptor 1-like	G-protein coupled receptor signaling pathway	GO:0007186
ENSDARG00000010384	lpar5a	lysophosphatidic acid receptor 5a	G-protein coupled receptor signaling pathway	GO:0007186
ENSDARG00000032631	LTB4R	leukotriene B4 receptor	G-protein coupled receptor signaling pathway	GO:0007186
ENSDARG00000092707	or124-1	odorant receptor, family E, subfamily 124, member 1	G-protein coupled receptor signaling pathway	GO:0007186
ENSDARG00000014929	p2ry11	purinergic receptor P2Y, G-protein coupled, 11	G-protein coupled receptor signaling pathway	GO:0007186
ENSDARG00000069944	p2ry13	purinergic receptor P2Y, G-protein coupled, 13	G-protein coupled receptor signaling pathway	GO:0007186
ENSDARG00000097872	si:ch211-137j23.6	si:ch211-137j23.6	G-protein coupled receptor signaling pathway	GO:0007186
ENSDARG00000097917	si:ch211-137j23.7	si:ch211-137j23.7	G-protein coupled receptor signaling pathway	GO:0007186
ENSDARG00000053938	si:ch211-137j23.8	si:ch211-137j23.8	G-protein coupled receptor signaling pathway	GO:0007186
ENSDARG00000097250	si:ch211-137j23.9	C3a anaphylatoxin chemotactic receptor-like	G-protein coupled receptor signaling pathway	GO:0007186
ENSDARG00000097901	si:ch73-90p23.1	si:ch73-90p23.1	G-protein coupled receptor signaling pathway	GO:0007186
ENSDARG00000097816	si:dkey-117a8.1	si:dkey-117a8.1	G-protein coupled receptor signaling pathway	GO:0007186
ENSDARG00000097248	si:dkey-117a8.2	si:dkey-117a8.2	G-protein coupled receptor signaling pathway	GO:0007186
ENSDARG00000097698	si:dkey-117a8.4	formyl peptide receptor 2-like	G-protein coupled receptor signaling pathway	GO:0007186
ENSDARG00000053931	si:dkey-42l23.5	si:dkey-42l23.5	G-protein coupled receptor signaling pathway	GO:0007186
ENSDARG00000076710	si:dkey-42l23.7	si:dkey-42l23.7	G-protein coupled receptor signaling pathway	GO:0007186
ENSDARG00000029993	si:dkey-42l23.9	si:dkey-42l23.9	G-protein coupled receptor signaling pathway	GO:0007186
ENSDARG00000039234	zgc:171579	G-protein coupled receptor, rhodopsin-like	G-protein coupled receptor signaling pathway	GO:0007186
ENSDARG00000077644	zgc:172079	zgc:172079	G-protein coupled receptor signaling pathway	GO:0007186
ENSDARG00000034895	tgfb1b	transforming growth factor, beta 1b	growth	GO:0040007
ENSDARG00000029036	rab32a	RAB32a, member RAS oncogene family	GTP catabolic process	GO:0006184
ENSDARG00000028389	rab44	RAB44, member RAS oncogene family	GTP catabolic process	GO:0006184
ENSDARG00000004301	rhogb	ras homolog gene family, member Gb	GTP catabolic process	GO:0006184
ENSDARG00000097290	si:dkey-34d22.5	si:dkey-34d22.5	GTP catabolic process	GO:0006184
ENSDARG00000058656	desma	desmin a	heart contraction	GO:0060047
ENSDARG00000056322	ldb3a	LIM-domain binding factor 3a	heart development	GO:0007507
ENSDARG00000058941	CABZ01112358.1	cadherin	homophilic cell adhesion via plasma membrane adhesion molecules	GO:0007156
ENSDARG00000093098	CCL34b	chemokine (C-C motif) ligand 34b, duplicate 8	immune response	GO:0006955
ENSDARG00000043586	fas	Fas (TNF receptor superfamily, member 6)	immune response	GO:0006955
ENSDARG00000067814	IL12a/LOC100004358	interleukin-12 subunit alpha-like	immune response	GO:0006955
ENSDARG00000005419	il1b	interleukin 1, beta	immune response	GO:0006955
ENSDARG00000067847	il21	interleukin 21	immune response	GO:0006955
ENSDARG00000087909	il4	interleukin 4	immune response	GO:0006955
ENSDARG00000075660	il4	interleukin 4	immune response	GO:0006955
ENSDARG00000009511	tnfa	tumor necrosis factor a (TNF superfamily, member 2)	immune response	GO:0006955
ENSDARG00000013598	tnfb	tumor necrosis factor b (TNF superfamily, member 2)	immune response	GO:0006955
ENSDARG00000046148	tnfaip8l2b	tumor necrosis factor, alpha-induced protein 8, like 2b	innate immune response	GO:0045087
ENSDARG00000001452	adam8a	a disintegrin and metalloproteinase domain 8a	integrin-mediated signaling pathway	GO:0007229
ENSDARG00000044039	stx11a	syntaxin 11a	intracellular protein transport	GO:0006886
ENSDARG00000037554	arhgef3l	Rho guanine nucleotide exchange factor (GEF) 3, like	intracellular signal transduction	GO:0035556
ENSDARG00000003797	asb2a.1	ankyrin repeat and SOCS box-containing 2a, tandem duplicate 1	intracellular signal transduction	GO:0035556
ENSDARG00000017298	plek	pleckstrin	intracellular signal transduction	GO:0035556
ENSDARG00000089838	si:dkey-262k9.4	si:dkey-262k9.4	ion transport	GO:0006811
ENSDARG00000024047	tmem38a	transmembrane protein 38A	ion transport	GO:0006811
ENSDARG00000054610	coro1a	coronin, actin binding protein, 1A	leukocyte chemotaxis	GO:0030595
ENSDARG00000026350	wasb	Wiskott-Aldrich syndrome (eczema-thrombocytopenia) b	leukocyte chemotaxis	GO:0030595
ENSDARG00000009153	pla2g1b	phospholipase A2, group IB (pancreas)	lipid catabolic process	GO:0016042
ENSDARG00000075664	si:ch1073-429i10.1	si:ch1073-429i10.1	lipid metabolic process	GO:0006629
ENSDARG00000075958	si:dkey-266f7.9	si:dkey-266f7.9	lipid metabolic process	GO:0006629
ENSDARG00000043587	srd5a2a	steroid-5-alpha-reductase, alpha polypeptide 2a	lipid metabolic process	GO:0006629
ENSDARG00000086370	apoea	apolipoprotein Ea	lipid transport	GO:0006869
ENSDARG00000040482	OSBPL3 (2 of 2)	oxysterol binding protein-like 3	lipid transport	GO:0006869
ENSDARG00000003022	limk1b	LIM domain kinase 1b	lipopolysaccharide biosynthetic process	GO:0009103
ENSDARG00000036776	aldh8a1	aldehyde dehydrogenase 8 family, member A1	liver development	GO:0001889
ENSDARG00000026682	zgc:101583	zgc:101583	magnesium ion transport	GO:0015693
ENSDARG00000053010	lpcat2	lysophosphatidylcholine acyltransferase 2	metabolic process	GO:0008152
ENSDARG00000038969	zgc:113142	zgc:113142	metabolic process	GO:0008152
ENSDARG00000069379	zgc:158868	dehydrogenase/reductase	metabolic process	GO:0008152
ENSDARG00000068410	zgc:162297	zgc:162297	metabolic process	GO:0008152
ENSDARG00000079892	PLXNB2 (4 of 5)	plexin B2	multicellular organismal development	GO:0007275
ENSDARG00000045240	cebp1	CCAAT/enhancer binding protein (C/EBP) 1	myeloid cell differentiation	GO:0030099
ENSDARG00000045959	csf3r	colony stimulating factor 3 receptor (granulocyte)	myeloid cell differentiation	GO:0030099
ENSDARG00000000767	spi1b	spleen focus forming virus (SFFV) proviral integration oncogene spi1b	myeloid cell differentiation	GO:0030099
ENSDARG00000029069	tnni2a.4	troponin I, skeletal, fast 2a, tandem duplicate 4	myofibril assembly	GO:0030239
ENSDARG00000030270	tnnt3a	troponin T3a, skeletal, fast	myofibril assembly	GO:0030239
ENSDARG00000068457	tnnt3b	troponin T3b, skeletal, fast	myofibril assembly	GO:0030239
ENSDARG00000095830	serpinb1l1	serpin peptidase inhibitor, clade B (ovalbumin), member 1, like 1	negative regulation of endopeptidase activity	GO:0010951
ENSDARG00000069192	zgc:163030	zgc:163030	negative regulation of peptidase activity	GO:0010466
ENSDARG00000041959	cxcr4b	chemokine (C-X-C motif), receptor 4b	neutrophil activation	GO:0042119
ENSDARG00000038010	rac2	ras-related C3 botulinum toxin substrate 2 (rho family, small GTP binding protein Rac2)	neutrophil mediated immunity	GO:0002446
ENSDARG00000069461	rnaseka	ribonuclease, RNase K a	nucleic acid phosphodiester bond hydrolysis	GO:0090305
ENSDARG00000056499	ca6	carbonic anhydrase VI	one-carbon metabolic process	GO:0006730
ENSDARG00000045808	rlbp1b	retinaldehyde binding protein 1b	optokinetic behavior	GO:0007634
ENSDARG00000040921	BX324215.1	Uncharacterized protein	oxidation-reduction process	GO:0055114
ENSDARG00000004051	CR354540.1	Uncharacterized protein	oxidation-reduction process	GO:0055114
ENSDARG00000040431	cyp2k8	cytochrome P450, family 2, subfamily K, polypeptide 8	oxidation-reduction process	GO:0055114
ENSDARG00000019521	mpx	myeloid-specific peroxidase	oxidation-reduction process	GO:0055114
ENSDARG00000015343	pgd	phosphogluconate hydrogenase	oxidation-reduction process	GO:0055114
ENSDARG00000043581	gadd45aa	growth arrest and DNA-damage-inducible, alpha, a	paraxial mesoderm development	GO:0048339
ENSDARG00000035327	ckma	creatine kinase, muscle a	phosphorylation	GO:0016310
ENSDARG00000040565	ckmb	creatine kinase, muscle b	phosphorylation	GO:0016310
ENSDARG00000039929	ckmt2b	creatine kinase, mitochondrial 2b (sarcomeric)	phosphorylation	GO:0016310
ENSDARG00000070606	ikbke	inhibitor of kappa light polypeptide gene enhancer in B-cells, kinase epsilon	phosphorylation	GO:0016310
ENSDARG00000031715	lyn	v-yes-1 Yamaguchi sarcoma viral related oncogene homolog	phosphorylation	GO:0016310
ENSDARG00000013310	MAP3K15	mitogen-activated protein kinase kinase kinase 15	phosphorylation	GO:0016310
ENSDARG00000006409	mapk12b	mitogen-activated protein kinase 12b	phosphorylation	GO:0016310
ENSDARG00000006598	sgk2b	serum/glucocorticoid regulated kinase 2b	phosphorylation	GO:0016310
ENSDARG00000054937	badb	BCL2-antagonist of cell death b	positive regulation of apoptotic process	GO:0043065
ENSDARG00000091003	il34	interleukin 34	positive regulation of cell proliferation	GO:0008284
ENSDARG00000069128	il34	interleukin 34	positive regulation of cell proliferation	GO:0008284
ENSDARG00000042816	mmp9	matrix metalloproteinase 9	positive regulation of granuloma formation	GO:0002633
ENSDARG00000056875	rgs2	regulator of G-protein signaling 2	positive regulation of GTPase activity	GO:0043547
ENSDARG00000054942	lgals2a	lectin, galactoside-binding, soluble, 2a	positive regulation of neurogenesis	GO:0050769
ENSDARG00000069844	irg1	immunoresponsive gene 1	propionate catabolic process	GO:0019543
ENSDARG00000091149	si:ch211-51i16.3	si:ch211-51i16.3	protein ADP-ribosylation	GO:0006471
ENSDARG00000035326	nccrp1	nonspecific cytotoxic cell receptor protein 1	protein catabolic process	GO:0030163
ENSDARG00000004396	b3gnt5b	UDP-GlcNAc:betaGal beta-1,3-N-acetylglucosaminyltransferase 5b	protein glycosylation	GO:0006486
ENSDARG00000069408	FUT7 (2 of 2)	Fucosyltransferase 7 (alpha (1,3) fucosyltransferase)	protein glycosylation	GO:0006486
ENSDARG00000067524	fut9b	fucosyltransferase 9b	protein glycosylation	GO:0006486
ENSDARG00000028098	fut9d	fucosyltransferase 9d	protein glycosylation	GO:0006486
ENSDARG00000091721	LOC101886341	DNA/RNA helicase	protein import	GO:0017038
ENSDARG00000091119	FBXO40 (2 of 2)	F-box protein 40	protein ubiquitination	GO:0016567
ENSDARG00000038479	trim35-38	tripartite motif containing 35-38	protein ubiquitination	GO:0016567
ENSDARG00000069216	c6ast1	six-cysteine containing astacin protease 1	proteolysis	GO:0006508
ENSDARG00000024503	c6ast3	six-cysteine containing astacin protease 3	proteolysis	GO:0006508
ENSDARG00000052578	c6ast4	six-cysteine containing astacin protease 4	proteolysis	GO:0006508
ENSDARG00000017314	CELA1 (1 of 7)	chymotrypsin-like elastase family, member 1	proteolysis	GO:0006508
ENSDARG00000077058	CELA1 (6 of 7)	chymotrypsin-like elastase family, member 1	proteolysis	GO:0006508
ENSDARG00000092532	CMA1 (12 of 29)	chymase 1, mast cell	proteolysis	GO:0006508
ENSDARG00000093843	CMA1 (18 of 29)	chymase 1, mast cell	proteolysis	GO:0006508
ENSDARG00000094077	CMA1 (20 of 29)	chymase 1, mast cell	proteolysis	GO:0006508
ENSDARG00000094662	CMA1 (21 of 29)	chymase 1, mast cell	proteolysis	GO:0006508
ENSDARG00000094840	CMA1 (22 of 29)	chymase 1, mast cell	proteolysis	GO:0006508
ENSDARG00000095005	CMA1 (23 of 29)	chymase 1, mast cell	proteolysis	GO:0006508
ENSDARG00000095572	CMA1 (28 of 29)	chymase 1, mast cell	proteolysis	GO:0006508
ENSDARG00000030915	cpa1	carboxypeptidase A1 (pancreatic)	proteolysis	GO:0006508
ENSDARG00000043722	cpa4	carboxypeptidase A4	proteolysis	GO:0006508
ENSDARG00000021339	cpa5	carboxypeptidase A5	proteolysis	GO:0006508
ENSDARG00000090428	ctrb1	chymotrypsinogen B1	proteolysis	GO:0006508
ENSDARG00000003902	ctsl.1	cathepsin L.1	proteolysis	GO:0006508
ENSDARG00000036940	ctssa	cathepsin Sa	proteolysis	GO:0006508
ENSDARG00000074656	ctssb.1	cathepsin Sb, tandem duplicate 1	proteolysis	GO:0006508
ENSDARG00000013771	ctssb.2	cathepsin Sb, tandem duplicate 2	proteolysis	GO:0006508
ENSDARG00000056744	ela2	elastase 2	proteolysis	GO:0006508
ENSDARG00000056765	ela2l	elastase 2 like	proteolysis	GO:0006508
ENSDARG00000007276	ela3l	elastase 3 like	proteolysis	GO:0006508
ENSDARG00000006029	lta4h	leukotriene A4 hydrolase	proteolysis	GO:0006508
ENSDARG00000009313	NAPSA	napsin A aspartic peptidase	proteolysis	GO:0006508
ENSDARG00000010423	npsn	nephrosin	proteolysis	GO:0006508
ENSDARG00000073742	si:ch73-103b2.3	si:ch73-103b2.3	proteolysis	GO:0006508
ENSDARG00000042993	try	trypsin	proteolysis	GO:0006508
ENSDARG00000093844	zgc:136461	zgc:136461	proteolysis	GO:0006508
ENSDARG00000068303	zgc:171509	Trypsin-like cysteine/serine peptidase	proteolysis	GO:0006508
ENSDARG00000079274	zgc:66382	zgc:66382	proteolysis	GO:0006508
ENSDARG00000027063	arpc1b	actin related protein 2/3 complex, subunit 1B	regulation of actin filament polymerization	GO:0030833
ENSDARG00000019062	arpc5b	actin related protein 2/3 complex, subunit 5B	regulation of actin filament polymerization	GO:0030833
ENSDARG00000040076	pycard	PYD and CARD domain containing	regulation of apoptotic process	GO:0042981
ENSDARG00000087736	si:dkey-118k5.3	NACHT and LRR domain containing protein	regulation of apoptotic process	GO:0042981
ENSDARG00000038011	cyth4a	cytohesin 4a	regulation of ARF protein signal transduction	GO:0032012
ENSDARG00000039932	cyth4b	cytohesin 4b	regulation of ARF protein signal transduction	GO:0032012
ENSDARG00000070165	tnfrsf1b	tumor necrosis factor receptor superfamily, member 1B	regulation of cysteine-type endopeptidase activity involved in apoptotic process	GO:0043281
ENSDARG00000002988	tnnt2d	troponin T2d, cardiac	regulation of muscle contraction	GO:0006937
ENSDARG00000067797	spi1a	spleen focus forming virus (SFFV) proviral integration oncogene spi1a	regulation of myeloid leukocyte differentiation	GO:0002761
ENSDARG00000011239	ppp1r14aa	protein phosphatase 1, regulatory (inhibitor) subunit 14Aa	regulation of phosphorylation	GO:0042325
ENSDARG00000076103	grid2ipa	glutamate receptor, ionotropic, delta 2 (Grid2) interacting protein, a	regulation of transcription, DNA-templated	GO:0006355
ENSDARG00000009134	hlx1	H2.0-like homeo box 1 (Drosophila)	regulation of transcription, DNA-templated	GO:0006355
ENSDARG00000012944	myhz2	myosin, heavy polypeptide 2, fast muscle specific	response to activity	GO:0014823
ENSDARG00000070835	tnnc2	troponin C type 2 (fast)	response to activity	GO:0014823
ENSDARG00000033227	lect2l	leukocyte cell-derived chemotaxin 2 like	response to bacterium	GO:0009617
ENSDARG00000002311	fabp11b	fatty acid binding protein 11b	response to prostaglandin	GO:0034694
ENSDARG00000078674	hspb9	heat shock protein, alpha-crystallin-related, 9	response to stress	GO:0006950
ENSDARG00000089309	FP102311.1	Uncharacterized protein	RNA-dependent DNA replication	GO:0006278
ENSDARG00000044044	rassf2b	Ras association (RalGDS/AF-6) domain family 2b	signal transduction	GO:0007165
ENSDARG00000078824	si:ch211-66e2.3	immunoglobulin	single organismal cell-cell adhesion	GO:0016337
ENSDARG00000008155	sms	spermine synthase	spermine biosynthetic process	GO:0006597
ENSDARG00000056600	papss2b	3'-phosphoadenosine 5'-phosphosulfate synthase 2b	sulfate assimilation	GO:0000103
ENSDARG00000007265	RGS13 (1 of 3)	Regulator of G-protein signaling 13	termination of G-protein coupled receptor signaling pathway	GO:0038032
ENSDARG00000088912	si:ch211-117l17.6	si:ch211-117l17.6	termination of G-protein coupled receptor signaling pathway	GO:0038032
ENSDARG00000013340	gch2	GTP cyclohydrolase 2	tetrahydrofolate biosynthetic process	GO:0046654
ENSDARG00000008109	eef1da	elongation factor-1, delta, a	translation	GO:0006412
ENSDARG00000031153	mrps15	mitochondrial ribosomal protein S15	translation	GO:0006412
ENSDARG00000041435	uba52	ubiquitin A-52 residue ribosomal protein fusion product 1	translation	GO:0006412
ENSDARG00000027355	slc25a4	solute carrier family 25 (mitochondrial carrier; adenine nucleotide translocator), member 4	transmembrane transport	GO:0055085
ENSDARG00000037861	slc2a3b	solute carrier family 2 (facilitated glucose transporter), member 3b	transmembrane transport	GO:0055085
ENSDARG00000060350	APOD (3 of 3)	apolipoprotein D	transport	GO:0006810
ENSDARG00000000690	sypl2b	synaptophysin-like 2b	transport	GO:0006810
ENSDARG00000024116	vamp8	vesicle-associated membrane protein 8 (endobrevin)	vesicle-mediated transport	GO:0016192
ENSDARG00000042876	abracl	ABRA C-terminal like
ENSDARG00000082789	AC024175.18
ENSDARG00000081369	AC024175.9
ENSDARG00000019763	acp5a	acid phosphatase 5a, tartrate resistant
ENSDARG00000037840	actc1b	actin, alpha, cardiac muscle 1b
ENSDARG00000013755	actn3a	actinin alpha 3a
ENSDARG00000004034	arhgdig	Rho GDP dissociation inhibitor (GDI) gamma
ENSDARG00000070065	BX004993.1	Uncharacterized protein
ENSDARG00000079657	BX005223.2	Uncharacterized protein
ENSDARG00000086945	C10orf71 (1 of 2)	chromosome 10 open reading frame 71
ENSDARG00000087611	C19H9orf91	chromosome 9 open reading frame 91
ENSDARG00000017985	C1H4orf33	chromosome 4 open reading frame 33
ENSDARG00000089979	C24H18orf63	chromosome 18 open reading frame 63
ENSDARG00000089625	C6H17orf67	chromosome 17 open reading frame 67
ENSDARG00000089358	CABZ01035189.1
ENSDARG00000086869	CABZ01040055.1	three-finger protein 5 (LOC100003647), mRNA
ENSDARG00000055841	CABZ01046427.1	immunoglobulin
ENSDARG00000090514	CABZ01061524.1	Uncharacterized protein
ENSDARG00000070622	CABZ01064972.1	Uncharacterized protein
ENSDARG00000091311	CABZ01064973.1	Uncharacterized protein
ENSDARG00000018105	casq1b	calsequestrin 1b
ENSDARG00000078525	CCRN4L (2 of 2)	CCR4 carbon catabolite repression 4-like (S. cerevisiae)
ENSDARG00000053005	cd22	cd22 molecule
ENSDARG00000086166	CD22 (17 of 48)	CD22 antigen (SIGLEC2)
ENSDARG00000096625	CD22 (43 of 48)	CD22 antigen (SIGLEC2)
ENSDARG00000055504	CD68	CD68 molecule
ENSDARG00000037359	CDR2 (2 of 2)	cerebellar degeneration-related protein 2, 62kDa
ENSDARG00000026829	cotl1	coactosin-like 1 (Dictyostelium)
ENSDARG00000045230	cox6b1	cytochrome c oxidase subunit VIb polypeptide 1
ENSDARG00000069464	cox7a1	cytochrome c oxidase subunit VIIa polypeptide 1 (muscle)
ENSDARG00000054196	CR352249.1	Uncharacterized protein
ENSDARG00000076336	CR381673.1	immunoglobulin
ENSDARG00000091575	CR759920.3	Uncharacterized protein
ENSDARG00000057460	crygm2d13	crystallin, gamma M2d13
ENSDARG00000086658	crygm2d21	crystallin, gamma M2d21
ENSDARG00000091078	CSF3	CSF3 protein (csf3), mRNA
ENSDARG00000089946	CST7	cystatin F (leukocystatin)
ENSDARG00000086717	CU915778.1	Uncharacterized protein
ENSDARG00000100003	cxcl11aa	ZDB-GENE-070907-2
ENSDARG00000100008	cxcl19	LOC100003911
ENSDARG00000028257	cyb561a3b	cytochrome b561 family, member A3b
ENSDARG00000018283	cyba	cytochrome b-245, alpha polypeptide
ENSDARG00000039535	dapp1	dual adaptor of phosphotyrosine and 3-phosphoinositides
ENSDARG00000013153	dennd3b	DENN/MADD domain containing 3b
ENSDARG00000086762	DFNA5 (2 of 2)	deafness, autosomal dominant 5
ENSDARG00000075848	dicp3.1	diverse immunoglobulin domain-containing protein 3.1
ENSDARG00000087706	dicp3.3	diverse immunoglobulin domain-containing protein 3.3
ENSDARG00000080589	dre-mir-223	dre-mir-223
ENSDARG00000079895	ehbp1l1b	EH domain binding protein 1-like 1b
ENSDARG00000044204	endou	endonuclease, polyU-specific
ENSDARG00000030938	fermt3b	fermitin family member 3b
ENSDARG00000091199	FP245465.3	Uncharacterized protein
ENSDARG00000044694	FYB (1 of 2)	FYN binding protein
ENSDARG00000045224	GLIPR1 (2 of 2)	GLI pathogenesis-related 1
ENSDARG00000006468	grap2a	GRB2-related adaptor protein 2a
ENSDARG00000005414	grapa	GRB2-related adaptor protein a
ENSDARG00000034222	HS1BP3	HCLS1 binding protein 3
ENSDARG00000002204	hspb11	heat shock protein, alpha-crystallin-related, b11
ENSDARG00000097613	IGFN1 (4 of 4)	immunoglobulin-like and fibronectin type III domain containing 1
ENSDARG00000070398	il6r	interleukin 6 receptor
ENSDARG00000100007	il8	ZDB-GENE-081104-317
ENSDARG00000057787	ITGAE (1 of 2)	integrin, alpha E (antigen CD103, human mucosal lymphocyte antigen 1; alpha polypeptide)
ENSDARG00000044670	ITGAL	integrin, alpha L (antigen CD11A (p180), lymphocyte function-associated antigen 1; alpha polypeptide)
ENSDARG00000096587	itgam	integrin, alpha M (complement component 3 receptor 3 subunit)
ENSDARG00000041505	itm2bb	integral membrane protein 2Bb
ENSDARG00000023188	lcp1
ENSDARG00000019202	ldb3b	LIM domain binding 3b
ENSDARG00000015445	lim2.4	lens intrinsic membrane protein 2.4
ENSDARG00000089636	LOC100002141	T-lymphocyte surface antigen Ly-9-like
ENSDARG00000075335	LOC100003983	polymeric immunoglobulin receptor-like (LOC100003983), mRNA
ENSDARG00000079325	LOC100331045	immunoglobulin
ENSDARG00000077309	LOC101882182	immunoglobulin
ENSDARG00000089706	LOC555317	aminopeptidase N-like
ENSDARG00000090889	LOC793246	leukocyte cell-derived chemotaxin-2-like
ENSDARG00000042927	mapre1a	microtubule-associated protein, RP/EB family, member 1a
ENSDARG00000060871	mctp1b	multiple C2 domains, transmembrane 1b
ENSDARG00000090783	mfap4	microfibrillar-associated protein 4
ENSDARG00000088745	MFAP4 (4 of 14)	microfibrillar-associated protein 4
ENSDARG00000092806	MFAP4 (9 of 14)	microfibrillar-associated protein 4
ENSDARG00000076229	mkl1b	megakaryoblastic leukemia (translocation) 1b
ENSDARG00000095695	ms4a17a.10	membrane-spanning 4-domains, subfamily A, member 17A.10
ENSDARG00000028740	msnb	moesin b
ENSDARG00000067997	myhz1.3	myosin, heavy polypeptide 1.3, skeletal muscle
ENSDARG00000014196	myl1	myosin, light chain 1, alkali; skeletal, fast
ENSDARG00000062592	myl10	myosin, light chain 10, regulatory
ENSDARG00000002589	mylpfb	myosin light chain, phosphorylatable, fast skeletal muscle b
ENSDARG00000017441	mylz3	myosin, light polypeptide 3, skeletal muscle
ENSDARG00000078734	myo1f	myosin IF
ENSDARG00000068590	NAT6	N-acetyltransferase 6 (GCN5-related)
ENSDARG00000057508	nbeal2	neurobeachin-like 2
ENSDARG00000096979	NPC2 (2 of 2)	Niemann-Pick disease, type C2
ENSDARG00000071491	nrros	negative regulator of reactive oxygen species
ENSDARG00000003684	obsl1a	obscurin-like 1a
ENSDARG00000074322	OLFM4 (3 of 8)	olfactomedin 4
ENSDARG00000086688	OLFM4 (4 of 8)	olfactomedin 4
ENSDARG00000086947	OLFM4 (5 of 8)	olfactomedin 4
ENSDARG00000087569	OLFM4 (6 of 8)	olfactomedin 4
ENSDARG00000086835	ostf1	osteoclast stimulating factor 1
ENSDARG00000045096	ostf1	osteoclast stimulating factor 1
ENSDARG00000027852	plekhf1	pleckstrin homology domain containing, family F (with FYVE domain) member 1
ENSDARG00000036382	ponzr6	plac8 onzin related protein 6
ENSDARG00000053381	PPAP2A	phosphatidic acid phosphatase type 2A
ENSDARG00000071251	ppp1r18	protein phosphatase 1, regulatory subunit 18
ENSDARG00000002165	psme1	proteasome activator subunit 1
ENSDARG00000053443	PSTPIP2 (1 of 2)	proline-serine-threonine phosphatase interacting protein 2
ENSDARG00000089043	ptpn6	protein tyrosine phosphatase, non-receptor type 6
ENSDARG00000037789	pvalb1	parvalbumin 1
ENSDARG00000002768	pvalb2	parvalbumin 2
ENSDARG00000022817	pvalb3	parvalbumin 3
ENSDARG00000024433	pvalb4	parvalbumin 4
ENSDARG00000034705	pvalb7	parvalbumin 7
ENSDARG00000090202	RBM11	RNA binding motif protein 11
ENSDARG00000054543	samsn1a	SAM domain, SH3 domain and nuclear localisation signals, 1a
ENSDARG00000093124	scpp8	secretory calcium-binding phosphoprotein 8
ENSDARG00000079387	si:ch211-102c2.4	putative transmembrane protein
ENSDARG00000096915	si:ch211-107e6.6	si:ch211-107e6.6
ENSDARG00000088019	si:ch211-114l13.12	immunoglobulin
ENSDARG00000090767	si:ch211-136m16.8	si:ch211-136m16.8
ENSDARG00000093074	si:ch211-139g16.8	immunoglobulin
ENSDARG00000092746	si:ch211-150o23.2	si:ch211-150o23.2
ENSDARG00000070304	si:ch211-188c18.1	immunoglobulin
ENSDARG00000052656	si:ch211-193e13.5	C-type lectin
ENSDARG00000009673	si:ch211-197g15.6	si:ch211-197g15.6
ENSDARG00000094391	si:ch211-1f22.3	si:ch211-1f22.3
ENSDARG00000095320	si:ch211-215e19.4	si:ch211-215e19.4
ENSDARG00000079345	si:ch211-217k17.10	si:ch211-217k17.10
ENSDARG00000093623	si:ch211-222e20.7	processed transcript
ENSDARG00000089875	si:ch211-226o13.2	si:ch211-226o13.2
ENSDARG00000039393	si:ch211-240l19.5	si:ch211-240l19.5
ENSDARG00000096958	si:ch211-25g7.5	si:ch211-25g7.5
ENSDARG00000078547	si:ch211-264f5.2	Immunoglobulin
ENSDARG00000095274	si:ch211-278p9.2	si:ch211-278p9.2
ENSDARG00000093992	si:ch211-279g13.1	si:ch211-279g13.1
ENSDARG00000053836	si:ch211-284o19.8	lifeguard 2 fas apoptotic inhibitory molecule 2/Bax inhibitor 1-related
ENSDARG00000076539	si:ch211-53m15.1	immunoglobulin
ENSDARG00000095894	si:ch211-57k11.11	si:ch211-57k11.11
ENSDARG00000078193	si:ch211-67e16.3	si:ch211-67e16.3
ENSDARG00000041524	si:ch211-9d9.1	uncharacterized protein
ENSDARG00000095520	si:ch211-9d9.7	polymeric immunoglobulin receptor-like
ENSDARG00000088283	si:ch73-248e21.5	putative GPI-anchored protein PB15E9.01c-like
ENSDARG00000096331	si:ch73-248e21.7	processed transcript
ENSDARG00000097470	si:ch73-322b17.3	processed transcript
ENSDARG00000079903	si:ch73-343l4.2	C-type lectin
ENSDARG00000077975	si:ch73-343l4.8	C-type lectin
ENSDARG00000097878	si:ch73-376g11.3	si:ch73-376g11.3
ENSDARG00000086337	si:dkey-102g19.3	putative GPI-linked cell-surface glycoprotein CD59-like
ENSDARG00000070315	si:dkey-10p5.7	immunoglobulin
ENSDARG00000095798	si:dkey-119g10.3	lincRNA
ENSDARG00000095801	si:dkey-119g10.4	lincRNA
ENSDARG00000087623	si:dkey-119g10.5	lincRNA
ENSDARG00000045835	si:dkey-14d8.6	si:dkey-14d8.6
ENSDARG00000045834	si:dkey-14d8.7	si:dkey-14d8.7
ENSDARG00000078389	si:dkey-188i13.7	si:dkey-188i13.7
ENSDARG00000094012	si:dkey-192g7.3	immunoglobulin
ENSDARG00000097909	si:dkey-195m11.11	scavenger-receptor related
ENSDARG00000094396	si:dkey-202i12.5	processed transcript
ENSDARG00000071667	si:dkey-222f2.7	immunoglobulin
ENSDARG00000093248	si:dkey-238m4.4	si:dkey-238m4.4
ENSDARG00000055365	si:dkey-25e12.3	histidine triad (HIT) protein
ENSDARG00000094485	si:dkey-27h10.2	si:dkey-27h10.2
ENSDARG00000095543	si:dkey-27i16.2	si:dkey-27i16.2
ENSDARG00000097118	si:dkey-33c14.3	si:dkey-33c14.3
ENSDARG00000043436	si:dkey-5n18.1	complement C1q protein domain
ENSDARG00000095820	si:dkey-6n3.3	lincRNA
ENSDARG00000092967	si:dkey-93m18.4	si:dkey-93m18.4
ENSDARG00000090352	si:dkey-97i18.5	processed transcript
ENSDARG00000095321	si:dkey-9l20.3	si:dkey-9l20.3
ENSDARG00000067935	si:dkeyp-104b3.18	polymeric immunoglobulin receptor-like
ENSDARG00000041828	si:dkeyp-28d2.4	myelin-associated glycoprotein-like
ENSDARG00000088881	si:dkeyp-69b9.3	si:dkeyp-69b9.3
ENSDARG00000091882	si:dkeyp-73e12.5	si:dkeyp-73e12.5
ENSDARG00000036479	si:dkeyp-80c12.4	si:dkeyp-80c12.4
ENSDARG00000054340	sla1	Src-like-adaptor 1
ENSDARG00000077069	srgn	serglycin
ENSDARG00000079079	sult1st7	sulfotransferase family 1, cytosolic sulfotransferase 7
ENSDARG00000086446	sult2st1	sulfotransferase family 2, cytosolic sulfotransferase 1
ENSDARG00000033170	sult2st1	sulfotransferase family 2, cytosolic sulfotransferase 1
ENSDARG00000053331	sult2st2	sulfotransferase family 2, cytosolic sulfotransferase 2
ENSDARG00000028367	sult2st3	sulfotransferase family 2, cytosolic sulfotransferase 3
ENSDARG00000007769	sult5a1	sulfotransferase family 5A, member 1
ENSDARG00000090469	SYCN (1 of 2)	syncollin
ENSDARG00000088654	tex15	testis expressed 15
ENSDARG00000100014	tlr22	toll-like receptor 22
ENSDARG00000077222	tmem130	transmembrane protein 130
ENSDARG00000090478	TNFRSF1A (2 of 2)	tumor necrosis factor receptor superfamily, member 1A
ENSDARG00000036671	tnni1al	troponin I, skeletal, slow like
ENSDARG00000045592	tnni2a.1	troponin I, skeletal, fast 2a, tandem duplicate 1
ENSDARG00000086747	tollip	toll interacting protein
ENSDARG00000033683	tpma	alpha-tropomyosin
ENSDARG00000056026	tprg1	tumor protein p63 regulated 1
ENSDARG00000031534	TRIM35 (8 of 43)	tripartite motif containing 35
ENSDARG00000059110	VASP (2 of 2)	vasodilator-stimulated phosphoprotein
ENSDARG00000056248	wu:fb15e04	wu:fb15e04
ENSDARG00000076820	xkr8.2	XK, Kell blood group complex subunit-related family, member 8, tandem duplicate 2
ENSDARG00000038133	zgc:113411	zgc:113411
ENSDARG00000060682	zgc:165571	zgc:165571
ENSDARG00000042245	zgc:66286	zgc:66286
ENSDARG00000095556	zgc:77650	processed transcript
ENSDARG00000079111	zgc:86725	zgc:86725
ENSDARG00000092919	zp3c	zona pellucida glycoprotein 3c
