## Supplemental Table 7 for "RNAseq profiling of leukocyte populations in zebrafish larvae reveals a *cxcl11* chemokine gene as a marker of macrophage polarization during mycobacterial infection"

### Sheet: human homologs
ZF Gene ID	ZF Gene name	Human Ensembl Gene ID	HGNC symbol
ENSDARG00000000423	si:ch73-314g15.3	ENSG00000175449	RFESD
ENSDARG00000000690	sypl2b	ENSG00000143028	SYPL2
ENSDARG00000000767	spi1b	ENSG00000066336	SPI1
ENSDARG00000000804	rassf6	ENSG00000169435	RASSF6
ENSDARG00000000906	skap2	ENSG00000005020	SKAP2
ENSDARG00000001452	adam8a	ENSG00000151651	ADAM8
ENSDARG00000001832		ENSG00000204252	HLA-DOA
ENSDARG00000001832		ENSG00000231389	HLA-DPA1
ENSDARG00000001832		ENSG00000196735	HLA-DQA1
ENSDARG00000001832		ENSG00000237541	HLA-DQA2
ENSDARG00000001832		ENSG00000204287	HLA-DRA
ENSDARG00000002165	psme1	ENSG00000092010	PSME1
ENSDARG00000002353	tagapa	ENSG00000164691	TAGAP
ENSDARG00000002445	prdm1a	ENSG00000057657	PRDM1
ENSDARG00000002663	optn	ENSG00000123240	OPTN
ENSDARG00000002956	si:dkey-32n7.4	ENSG00000156886	ITGAD
ENSDARG00000002956	si:dkey-32n7.4	ENSG00000169896	ITGAM
ENSDARG00000002956	si:dkey-32n7.4	ENSG00000140678	ITGAX
ENSDARG00000003250	pik3cd	ENSG00000171608	PIK3CD
ENSDARG00000003375	gng12a	ENSG00000172380	GNG12
ENSDARG00000003902	ctsl.1	ENSG00000135047	CTSL
ENSDARG00000003931	cndp2	ENSG00000133313	CNDP2
ENSDARG00000004017	spag1a	ENSG00000104450	SPAG1
ENSDARG00000004034	arhgdig	ENSG00000242173	ARHGDIG
ENSDARG00000004301	rhogb	ENSG00000177105	RHOG
ENSDARG00000004405	snx10a	ENSG00000086300	SNX10
ENSDARG00000004433	btk	ENSG00000010671	BTK
ENSDARG00000004647	spice1	ENSG00000163611	SPICE1
ENSDARG00000004954	grna	ENSG00000030582	GRN
ENSDARG00000005049	rab20	ENSG00000139832	RAB20
ENSDARG00000005414	grapa	ENSG00000154016	GRAP
ENSDARG00000005414	grapa	ENSG00000189152	GRAPL
ENSDARG00000005419		ENSG00000125538	IL1B
ENSDARG00000005463	slc30a1a	ENSG00000170385	SLC30A1
ENSDARG00000005464	dnase1l1	ENSG00000163687	DNASE1L3
ENSDARG00000005481	nfkbiaa	ENSG00000100906	NFKBIA
ENSDARG00000005593	rxrga	ENSG00000143171	RXRG
ENSDARG00000005789	enpp1	ENSG00000197594	ENPP1
ENSDARG00000005821	ncf2	ENSG00000116701	NCF2
ENSDARG00000006029	lta4h	ENSG00000111144	LTA4H
ENSDARG00000006052	malt2	ENSG00000172175	MALT1
ENSDARG00000006308	ptpn18	ENSG00000072135	PTPN18
ENSDARG00000006409	mapk12b	ENSG00000188130	MAPK12
ENSDARG00000006468	grap2a	ENSG00000100351	GRAP2
ENSDARG00000006598	sgk2b	ENSG00000101049	SGK2
ENSDARG00000006775	cass4	ENSG00000087589	CASS4
ENSDARG00000006915	arl8ba	ENSG00000134108	ARL8B
ENSDARG00000006944	gdpd3b	ENSG00000102886	GDPD3
ENSDARG00000007018	ms4a17a.6	ENSG00000071203	MS4A12
ENSDARG00000007018	ms4a17a.6	ENSG00000166961	MS4A15
ENSDARG00000007018	ms4a17a.6	ENSG00000214782	MS4A18
ENSDARG00000007018	ms4a17a.6	ENSG00000110079	MS4A4A
ENSDARG00000007018	ms4a17a.6	ENSG00000214787	MS4A4E
ENSDARG00000007018	ms4a17a.6	ENSG00000166959	MS4A8
ENSDARG00000007265		ENSG00000127074	RGS13
ENSDARG00000007323	chmp4bb	ENSG00000101421	CHMP4B
ENSDARG00000007889		ENSG00000182578	CSF1R
ENSDARG00000008165	caspa	ENSG00000137752	CASP1
ENSDARG00000008165	caspa	ENSG00000204403	CASP12
ENSDARG00000008165	caspa	ENSG00000196954	CASP4
ENSDARG00000008165	caspa	ENSG00000137757	CASP5
ENSDARG00000008423		ENSG00000105967	TFEC
ENSDARG00000008541	chia.4	ENSG00000085465	OVGP1
ENSDARG00000008811	cmtm3	ENSG00000140931	CMTM3
ENSDARG00000008890	ctns	ENSG00000040531	CTNS
ENSDARG00000009087	cd74a	ENSG00000019582	CD74
ENSDARG00000009208	prkcda	ENSG00000163932	PRKCD
ENSDARG00000009266	uevld	ENSG00000151116	UEVLD
ENSDARG00000009313	NAPSA	ENSG00000131400	NAPSA
ENSDARG00000009390	npl	ENSG00000135838	NPL
ENSDARG00000009511	tnfa	ENSG00000226979	LTA
ENSDARG00000009511	tnfa	ENSG00000232810	TNF
ENSDARG00000010191		ENSG00000168234	TTC39C
ENSDARG00000010255	bin2b	ENSG00000110934	BIN2
ENSDARG00000010384	lpar5a	ENSG00000184574	LPAR5
ENSDARG00000010423	npsn	ENSG00000188886	ASTL
ENSDARG00000010625	clic2	ENSG00000155962	CLIC2
ENSDARG00000010794	tfeb	ENSG00000112561	TFEB
ENSDARG00000012002	slc38a7	ENSG00000103042	SLC38A7
ENSDARG00000012271	tmem206	ENSG00000065600	TMEM206
ENSDARG00000012395	mmp13a	ENSG00000137745	MMP13
ENSDARG00000012426	neflb	ENSG00000277586	NEFL
ENSDARG00000012435	spic	ENSG00000166211	SPIC
ENSDARG00000012450	vmp1	ENSG00000062716	VMP1
ENSDARG00000012729	hcls1	ENSG00000180353	HCLS1
ENSDARG00000013153	dennd3b	ENSG00000105339	DENND3
ENSDARG00000013310	map3k15	ENSG00000180815	MAP3K15
ENSDARG00000013479		ENSG00000125447	GGA3
ENSDARG00000013598	tnfb	ENSG00000226979	LTA
ENSDARG00000013598	tnfb	ENSG00000232810	TNF
ENSDARG00000013771	ctss2.2	ENSG00000163131	CTSS
ENSDARG00000013916		ENSG00000111679	PTPN6
ENSDARG00000014085	atp6v1e1a	ENSG00000131100	ATP6V1E1
ENSDARG00000014085	atp6v1e1a	ENSG00000250565	ATP6V1E2
ENSDARG00000014929	p2ry11	ENSG00000244165	P2RY11
ENSDARG00000015149	wasa	ENSG00000015285	WAS
ENSDARG00000015278	plxnc1	ENSG00000136040	PLXNC1
ENSDARG00000015623	cecr1b	ENSG00000093072	CECR1
ENSDARG00000015803	smcr8b	ENSG00000176994	SMCR8
ENSDARG00000015865		ENSG00000121060	TRIM25
ENSDARG00000015891	ptprea	ENSG00000132334	PTPRE
ENSDARG00000016745	slc35f6	ENSG00000213699	SLC35F6
ENSDARG00000016939	itgb2	ENSG00000160255	ITGB2
ENSDARG00000017298		ENSG00000115956	PLEK
ENSDARG00000017653	rgs13	ENSG00000127074	RGS13
ENSDARG00000017794	sdr16c5b	ENSG00000170786	SDR16C5
ENSDARG00000017834	micall2b	ENSG00000164877	MICALL2
ENSDARG00000018283	cyba	ENSG00000051523	CYBA
ENSDARG00000018806		ENSG00000109861	CTSC
ENSDARG00000019062	arpc5b	ENSG00000162704	ARPC5
ENSDARG00000019521	mpx	ENSG00000121053	EPX
ENSDARG00000019521	mpx	ENSG00000167419	LPO
ENSDARG00000019521	mpx	ENSG00000005381	MPO
ENSDARG00000019556	clcn7	ENSG00000103249	CLCN7
ENSDARG00000019763	acp5a	ENSG00000102575	ACP5
ENSDARG00000019861	fgl2a	ENSG00000127951	FGL2
ENSDARG00000019973	stk38a	ENSG00000112079	STK38
ENSDARG00000020286		ENSG00000204252	HLA-DOA
ENSDARG00000020286		ENSG00000231389	HLA-DPA1
ENSDARG00000020286		ENSG00000196735	HLA-DQA1
ENSDARG00000020286		ENSG00000237541	HLA-DQA2
ENSDARG00000020286		ENSG00000204287	HLA-DRA
ENSDARG00000020759	ef1	ENSG00000120690	ELF1
ENSDARG00000020759	ef1	ENSG00000102034	ELF4
ENSDARG00000020929	fam49ba	ENSG00000153310	FAM49B
ENSDARG00000021287	zgc:91909	ENSG00000075785	RAB7A
ENSDARG00000021318		ENSG00000042493	CAPG
ENSDARG00000021521	rgs14a	ENSG00000169220	RGS14
ENSDARG00000021895	disc1	ENSG00000162946	DISC1
ENSDARG00000021982	sh3bp2	ENSG00000087266	SH3BP2
ENSDARG00000022048	tlr4bb	ENSG00000136869	TLR4
ENSDARG00000022139	ocstamp	ENSG00000149635	OCSTAMP
ENSDARG00000022254	prkcbb	ENSG00000166501	PRKCB
ENSDARG00000022315	atp6v1g1	ENSG00000136888	ATP6V1G1
ENSDARG00000023053	fam129ab	ENSG00000135842	FAM129A
ENSDARG00000023188	lcp1	ENSG00000136167	LCP1
ENSDARG00000024116	vamp8	ENSG00000118640	VAMP8
ENSDARG00000025237		ENSG00000137563	GGH
ENSDARG00000025903	lgals9l1	ENSG00000168961	LGALS9
ENSDARG00000025903	lgals9l1	ENSG00000170298	LGALS9B
ENSDARG00000025903	lgals9l1	ENSG00000171916	LGALS9C
ENSDARG00000026049	mxf	ENSG00000157601	MX1
ENSDARG00000026049	mxf	ENSG00000183486	MX2
ENSDARG00000026313	adgre5a	ENSG00000123146	CD97
ENSDARG00000026350	wasb	ENSG00000015285	WAS
ENSDARG00000026417	ccr12b.2	ENSG00000238241	CCR12P
ENSDARG00000026762	fam126a	ENSG00000122591	FAM126A
ENSDARG00000026787	aqp7	ENSG00000165269	AQP7
ENSDARG00000026787	aqp7	ENSG00000259916
ENSDARG00000026787	aqp7	ENSG00000277737
ENSDARG00000026829	cotl1	ENSG00000103187	COTL1
ENSDARG00000026895	tor1l3	ENSG00000136827	TOR1A
ENSDARG00000026895	tor1l3	ENSG00000136816	TOR1B
ENSDARG00000027063	arpc1b	ENSG00000130429	ARPC1B
ENSDARG00000027529	hmox1a	ENSG00000100292	HMOX1
ENSDARG00000027852		ENSG00000166289	PLEKHF1
ENSDARG00000028088	galk1	ENSG00000108479	GALK1
ENSDARG00000028389	rab44	ENSG00000255587	RAB44
ENSDARG00000029036	rab32a	ENSG00000118508	RAB32
ENSDARG00000029695	pgp	ENSG00000184207	PGP
ENSDARG00000029955	glb1l	ENSG00000163521	GLB1L
ENSDARG00000030012	lrrfip1a	ENSG00000124831	LRRFIP1
ENSDARG00000030839	tescb	ENSG00000088992	TESC
ENSDARG00000030881	baxb	ENSG00000087088	BAX
ENSDARG00000030938	fermt3b	ENSG00000149781	FERMT3
ENSDARG00000031136	moxd1	ENSG00000079931	MOXD1
ENSDARG00000031153		ENSG00000116898	MRPS15
ENSDARG00000031534	CU571315.1	ENSG00000104228	TRIM35
ENSDARG00000031681	atp6v0b	ENSG00000117410	ATP6V0B
ENSDARG00000031715		ENSG00000254087	LYN
ENSDARG00000031745	si:busm1-266f07.2	ENSG00000204252	HLA-DOA
ENSDARG00000031745	si:busm1-266f07.2	ENSG00000231389	HLA-DPA1
ENSDARG00000031745	si:busm1-266f07.2	ENSG00000196735	HLA-DQA1
ENSDARG00000031745	si:busm1-266f07.2	ENSG00000237541	HLA-DQA2
ENSDARG00000031745	si:busm1-266f07.2	ENSG00000204287	HLA-DRA
ENSDARG00000032631	ltb4r	ENSG00000213903	LTB4R
ENSDARG00000032631	ltb4r	ENSG00000213906	LTB4R2
ENSDARG00000033042	ptprja	ENSG00000149177	PTPRJ
ENSDARG00000033144	psme2	ENSG00000100911	PSME2
ENSDARG00000033227	lect2l	ENSG00000145826	LECT2
ENSDARG00000033437	rps6ka1	ENSG00000117676	RPS6KA1
ENSDARG00000033594	ido1	ENSG00000188676	IDO1
ENSDARG00000033666	pi4k2a	ENSG00000155252	PI4K2A
ENSDARG00000033666	pi4k2a	ENSG00000249967
ENSDARG00000033713		ENSG00000104312	RIPK2
ENSDARG00000033735	ncf1	ENSG00000158517	NCF1
ENSDARG00000034092	sc:d0284	ENSG00000012124	CD22
ENSDARG00000034173	prkcq	ENSG00000065675	PRKCQ
ENSDARG00000034222	hs1bp3	ENSG00000118960	HS1BP3
ENSDARG00000034650	fabp7b	ENSG00000164434	FABP7
ENSDARG00000034817	asah1b	ENSG00000104763	ASAH1
ENSDARG00000034895	tgfb1b	ENSG00000105329	TGFB1
ENSDARG00000034989	retsatl	ENSG00000042445	RETSAT
ENSDARG00000035018	thy1	ENSG00000154096	THY1
ENSDARG00000035326	nccrp1	ENSG00000188505	NCCRP1
ENSDARG00000035652	sat1a.2	ENSG00000130066	SAT1
ENSDARG00000035719	arl5c	ENSG00000141748	ARL5C
ENSDARG00000036104	MYO1G	ENSG00000136286	MYO1G
ENSDARG00000036106	rgs18	ENSG00000150681	RGS18
ENSDARG00000036215	lcp2b	ENSG00000043462	LCP2
ENSDARG00000036282	rnaset2	ENSG00000026297	RNASET2
ENSDARG00000036282	rnaset2	ENSG00000249141
ENSDARG00000036427	slc3a2a	ENSG00000168003	SLC3A2
ENSDARG00000036628	cd74b	ENSG00000019582	CD74
ENSDARG00000036637	arl11	ENSG00000152213	ARL11
ENSDARG00000037046	rad51b	ENSG00000182185	RAD51B
ENSDARG00000037091	asah1a	ENSG00000104763	ASAH1
ENSDARG00000037153	atp6ap1b	ENSG00000071553	ATP6AP1
ENSDARG00000037307	gnpda1	ENSG00000113552	GNPDA1
ENSDARG00000037861	slc2a3b	ENSG00000059804	SLC2A3
ENSDARG00000037865	cln3	ENSG00000188603	CLN3
ENSDARG00000037865	cln3	ENSG00000261832
ENSDARG00000037963	nek6	ENSG00000119408	NEK6
ENSDARG00000038010	rac2	ENSG00000128340	RAC2
ENSDARG00000038011	cyth4a	ENSG00000100055	CYTH4
ENSDARG00000038458		ENSG00000115935	WIPF1
ENSDARG00000038541	ccr12a	ENSG00000238241	CCR12P
ENSDARG00000038681	MFAP4 (1 of many)	ENSG00000166482	MFAP4
ENSDARG00000038822	mrc1b	ENSG00000260314	MRC1
ENSDARG00000039096	si:dkey-24p1.1	ENSG00000012124	CD22
ENSDARG00000039142	arpc5a	ENSG00000162704	ARPC5
ENSDARG00000039150	lgmn	ENSG00000100600	LGMN
ENSDARG00000039265	arhgap4a	ENSG00000089820	ARHGAP4
ENSDARG00000039439	il22ra2	ENSG00000164485	IL22RA2
ENSDARG00000039490	pitpnaa	ENSG00000174238	PITPNA
ENSDARG00000039535	dapp1	ENSG00000070190	DAPP1
ENSDARG00000039932		ENSG00000100055	CYTH4
ENSDARG00000039996	xkr8.3	ENSG00000158156	XKR8
ENSDARG00000040064	acp6	ENSG00000162836	ACP6
ENSDARG00000040072	scpep1	ENSG00000121064	SCPEP1
ENSDARG00000040076	pycard	ENSG00000103490	PYCARD
ENSDARG00000040076	pycard	ENSG00000169900	PYDC1
ENSDARG00000040158	cdc42l	ENSG00000070831	CDC42
ENSDARG00000040178	havcr1	ENSG00000113249	HAVCR1
ENSDARG00000040178	havcr1	ENSG00000135077	HAVCR2
ENSDARG00000040192	nenf	ENSG00000117691	NENF
ENSDARG00000040251	ctsk	ENSG00000143387	CTSK
ENSDARG00000040309	pxdc1b	ENSG00000168994	PXDC1
ENSDARG00000040319	C5AR1	ENSG00000197405	C5AR1
ENSDARG00000040319	C5AR1	ENSG00000134830	C5AR2
ENSDARG00000040431		ENSG00000073067	CYP2W1
ENSDARG00000040474	snx10b	ENSG00000086300	SNX10
ENSDARG00000040523	smpd2a	ENSG00000135587	SMPD2
ENSDARG00000040528	lgals3bpb	ENSG00000108679	LGALS3BP
ENSDARG00000040812	ncf4	ENSG00000100365	NCF4
ENSDARG00000041041	cxcr3.2	ENSG00000186810	CXCR3
ENSDARG00000041060	lgals9l3	ENSG00000168961	LGALS9
ENSDARG00000041060	lgals9l3	ENSG00000170298	LGALS9B
ENSDARG00000041060	lgals9l3	ENSG00000171916	LGALS9C
ENSDARG00000041108	ctsh	ENSG00000103811	CTSH
ENSDARG00000041180		ENSG00000110324	IL10RA
ENSDARG00000041505	itm2bb	ENSG00000136156	ITM2B
ENSDARG00000041724	glipr2	ENSG00000122694	GLIPR2
ENSDARG00000041959	cxcr4b	ENSG00000121966	CXCR4
ENSDARG00000041980	fam26f	ENSG00000188820	FAM26F
ENSDARG00000042332	plin2	ENSG00000147872	PLIN2
ENSDARG00000042341	tmem251	ENSG00000153485	TMEM251
ENSDARG00000042370	ptafr	ENSG00000169403	PTAFR
ENSDARG00000042382		ENSG00000168374	ARF4
ENSDARG00000042496	parp12a	ENSG00000105939	ZC3HAV1
ENSDARG00000042722	blnk	ENSG00000095585	BLNK
ENSDARG00000042816	mmp9	ENSG00000100985	MMP9
ENSDARG00000042876	abracl	ENSG00000146386	ABRACL
ENSDARG00000042925	mfng	ENSG00000100060	MFNG
ENSDARG00000042927	mapre1a	ENSG00000101367	MAPRE1
ENSDARG00000043032		ENSG00000174125	TLR1
ENSDARG00000043032		ENSG00000174123	TLR10
ENSDARG00000043032		ENSG00000174130	TLR6
ENSDARG00000043081	ctsz	ENSG00000101160	CTSZ
ENSDARG00000043093	mpeg1.2	ENSG00000197629	MPEG1
ENSDARG00000043445	si:ch211-152f2.3	ENSG00000012124	CD22
ENSDARG00000043475	tagapb	ENSG00000164691	TAGAP
ENSDARG00000043701	gpd1a	ENSG00000167588	GPD1
ENSDARG00000043894	si:ch211-214k5.3	ENSG00000111729	CLEC4A
ENSDARG00000043894	si:ch211-214k5.3	ENSG00000198178	CLEC4C
ENSDARG00000043894	si:ch211-214k5.3	ENSG00000166527	CLEC4D
ENSDARG00000043894	si:ch211-214k5.3	ENSG00000166523	CLEC4E
ENSDARG00000043894	si:ch211-214k5.3	ENSG00000205846	CLEC6A
ENSDARG00000044038	zbtb2a	ENSG00000181472	ZBTB2
ENSDARG00000044039	stx11a	ENSG00000135604	STX11
ENSDARG00000044318	itgb7	ENSG00000139626	ITGB7
ENSDARG00000044339	rp2	ENSG00000102218	RP2
ENSDARG00000044415	tlr5a	ENSG00000187554	TLR5
ENSDARG00000044612	c1qb	ENSG00000173369	C1QB
ENSDARG00000044613	c1qa	ENSG00000173372	C1QA
ENSDARG00000044694	fybb	ENSG00000082074	FYB
ENSDARG00000044774	pou5f3	ENSG00000204531	POU5F1
ENSDARG00000044774	pou5f3	ENSG00000212993	POU5F1B
ENSDARG00000044774	pou5f3	ENSG00000248483	POU5F2
ENSDARG00000044775	fut7	ENSG00000180549	FUT7
ENSDARG00000045075	tmem106a	ENSG00000184988	TMEM106A
ENSDARG00000045096		ENSG00000134996	OSTF1
ENSDARG00000045224	glipr1a	ENSG00000139278	GLIPR1
ENSDARG00000045277	rdh12l	ENSG00000139988	RDH12
ENSDARG00000045417	fam49bb	ENSG00000153310	FAM49B
ENSDARG00000045490	ndufb2	ENSG00000090266	NDUFB2
ENSDARG00000045561	dram1	ENSG00000136048	DRAM1
ENSDARG00000045661	irf7	ENSG00000185507	IRF7
ENSDARG00000045836	mapk11	ENSG00000185386	MAPK11
ENSDARG00000045957	gpr65	ENSG00000140030	GPR65
ENSDARG00000045959	csf3r	ENSG00000119535	CSF3R
ENSDARG00000046148	tnfaip8l2b	ENSG00000163154	TNFAIP8L2
ENSDARG00000052322	tlr5b	ENSG00000187554	TLR5
ENSDARG00000052330	slc4a2b	ENSG00000164889	SLC4A2
ENSDARG00000052388	pcgf5b	ENSG00000180628	PCGF5
ENSDARG00000052429	syngr2a	ENSG00000108639	SYNGR2
ENSDARG00000052741	card11	ENSG00000198286	CARD11
ENSDARG00000052826	runx3	ENSG00000020633	RUNX3
ENSDARG00000053005	cd22	ENSG00000012124	CD22
ENSDARG00000053010	lpcat2	ENSG00000087253	LPCAT2
ENSDARG00000053136	b2m	ENSG00000166710	B2M
ENSDARG00000053204	snx22	ENSG00000157734	SNX22
ENSDARG00000053227		ENSG00000105697	HAMP
ENSDARG00000053443		ENSG00000152229	PSTPIP2
ENSDARG00000053542	kctd12.2	ENSG00000178695	KCTD12
ENSDARG00000053568	pstpip1b	ENSG00000140368	PSTPIP1
ENSDARG00000053624	csf1rb	ENSG00000182578	CSF1R
ENSDARG00000053858	crip1	ENSG00000257341	CRIP1
ENSDARG00000053954		ENSG00000103018	CYB5B
ENSDARG00000054063	arpc4	ENSG00000241553	ARPC4
ENSDARG00000054340	sla1	ENSG00000155926	SLA
ENSDARG00000054542	il12bb	ENSG00000113302	IL12B
ENSDARG00000054543	samsn1a	ENSG00000155307	SAMSN1
ENSDARG00000054610	coro1a	ENSG00000102879	CORO1A
ENSDARG00000054755	alox5ap	ENSG00000132965	ALOX5AP
ENSDARG00000054921		ENSG00000242574	HLA-DMB
ENSDARG00000054921		ENSG00000241106	HLA-DOB
ENSDARG00000054921		ENSG00000223865	HLA-DPB1
ENSDARG00000054921		ENSG00000179344	HLA-DQB1
ENSDARG00000054921		ENSG00000232629	HLA-DQB2
ENSDARG00000054921		ENSG00000196126	HLA-DRB1
ENSDARG00000054921		ENSG00000198502	HLA-DRB5
ENSDARG00000054921		ENSG00000248993
ENSDARG00000054942	lgals2a	ENSG00000100097	LGALS1
ENSDARG00000054968	cd40	ENSG00000101017	CD40
ENSDARG00000055120	ctsba	ENSG00000164733	CTSB
ENSDARG00000055186	ccr9a	ENSG00000173585	CCR9
ENSDARG00000055226	slc7a7	ENSG00000155465	SLC7A7
ENSDARG00000055290	mpeg1.1	ENSG00000197629	MPEG1
ENSDARG00000055441		ENSG00000204252	HLA-DOA
ENSDARG00000055441		ENSG00000231389	HLA-DPA1
ENSDARG00000055441		ENSG00000196735	HLA-DQA1
ENSDARG00000055441		ENSG00000237541	HLA-DQA2
ENSDARG00000055441		ENSG00000204287	HLA-DRA
ENSDARG00000055447		ENSG00000242574	HLA-DMB
ENSDARG00000055447		ENSG00000241106	HLA-DOB
ENSDARG00000055447		ENSG00000223865	HLA-DPB1
ENSDARG00000055447		ENSG00000179344	HLA-DQB1
ENSDARG00000055447		ENSG00000232629	HLA-DQB2
ENSDARG00000055447		ENSG00000196126	HLA-DRB1
ENSDARG00000055447		ENSG00000198502	HLA-DRB5
ENSDARG00000055447		ENSG00000248993
ENSDARG00000055504	si:ch211-212k18.7	ENSG00000129226	CD68
ENSDARG00000055705	f5	ENSG00000198734	F5
ENSDARG00000055713	fmnl1a	ENSG00000184922	FMNL1
ENSDARG00000055759	efhd2	ENSG00000142634	EFHD2
ENSDARG00000056233	TMEM179B (1 of many)	ENSG00000185475	TMEM179B
ENSDARG00000056281	cyb561a3a	ENSG00000162144	CYB561A3
ENSDARG00000056378	ifi30	ENSG00000216490	IFI30
ENSDARG00000056407	irf8	ENSG00000140968	IRF8
ENSDARG00000056453	afap1l1b	ENSG00000157510	AFAP1L1
ENSDARG00000056535	pla2g4f.1	ENSG00000168907	PLA2G4F
ENSDARG00000056615	cybb	ENSG00000165168	CYBB
ENSDARG00000056654	gna15.2	ENSG00000060558	GNA15
ENSDARG00000056874	lygl1	ENSG00000144214	LYG1
ENSDARG00000056874	lygl1	ENSG00000185674	LYG2
ENSDARG00000056875		ENSG00000116741	RGS2
ENSDARG00000057035	stoml3b	ENSG00000133115	STOML3
ENSDARG00000057107	VAV3 (1 of many)	ENSG00000134215	VAV3
ENSDARG00000057195		ENSG00000183484	GPR132
ENSDARG00000057286	swap70b	ENSG00000133789	SWAP70
ENSDARG00000057508		ENSG00000160796	NBEAL2
ENSDARG00000057619		ENSG00000187037	GPR141
ENSDARG00000057787	itgae.2	ENSG00000083457	ITGAE
ENSDARG00000057853	atp6v0ca	ENSG00000185883	ATP6V0C
ENSDARG00000057882	arpc3	ENSG00000111229	ARPC3
ENSDARG00000057933		ENSG00000060491	OGFR
ENSDARG00000058082	birc7	ENSG00000101197	BIRC7
ENSDARG00000058257	slc39a1	ENSG00000165794	SLC39A2
ENSDARG00000058413	rnaset2l	ENSG00000026297	RNASET2
ENSDARG00000058503	flt3	ENSG00000122025	FLT3
ENSDARG00000058731	slc2a6	ENSG00000160326	SLC2A6
ENSDARG00000058858		ENSG00000213719	CLIC1
ENSDARG00000058964	themis2	ENSG00000130775	THEMIS2
ENSDARG00000058992	cers2b	ENSG00000143418	CERS2
ENSDARG00000059056	ft1	ENSG00000172461	FUT9
ENSDARG00000059110		ENSG00000125753	VASP
ENSDARG00000059294	marco	ENSG00000019169	MARCO
ENSDARG00000059310		ENSG00000120217	CD274
ENSDARG00000059310		ENSG00000197646	PDCD1LG2
ENSDARG00000059741	alpk1	ENSG00000073331	ALPK1
ENSDARG00000059883	trpv1	ENSG00000196689	TRPV1
ENSDARG00000059883	trpv1	ENSG00000262304	TRPV1
ENSDARG00000059883	trpv1	ENSG00000187688	TRPV2
ENSDARG00000059956	ptk6b	ENSG00000101213	PTK6
ENSDARG00000060094	ptgis	ENSG00000124212	PTGIS
ENSDARG00000060200	RGS14 (1 of many)	ENSG00000169220	RGS14
ENSDARG00000060248	fgd4b	ENSG00000139132	FGD4
ENSDARG00000060520		ENSG00000163297	ANTXR2
ENSDARG00000060860	pstpip1a	ENSG00000140368	PSTPIP1
ENSDARG00000060926	rnf19b	ENSG00000116514	RNF19B
ENSDARG00000061120	slc43a2b	ENSG00000167703	SLC43A2
ENSDARG00000061223	ogfrl1	ENSG00000119900	OGFRL1
ENSDARG00000061375	sgpl1	ENSG00000166224	SGPL1
ENSDARG00000061710	map3k8	ENSG00000107968	MAP3K8
ENSDARG00000061784	arhgap25	ENSG00000163219	ARHGAP25
ENSDARG00000061963	vrtn	ENSG00000133980	VRTN
ENSDARG00000061985	rbm47	ENSG00000163694	RBM47
ENSDARG00000062309	si:ch211-1f22.14	ENSG00000012124	CD22
ENSDARG00000062349	arhgap15	ENSG00000075884	ARHGAP15
ENSDARG00000062352	sema4ab	ENSG00000196189	SEMA4A
ENSDARG00000062811	p2ry10	ENSG00000078589	P2RY10
ENSDARG00000062874	hcar1-3	ENSG00000162881	OXER1
ENSDARG00000067536		ENSG00000134061	CD180
ENSDARG00000067566	sftpbb	ENSG00000168878	SFTPB
ENSDARG00000067672	card9	ENSG00000187796	CARD9
ENSDARG00000067711	parvg	ENSG00000138964	PARVG
ENSDARG00000067797	spi1a	ENSG00000066336	SPI1
ENSDARG00000067847	il21	ENSG00000138684	IL21
ENSDARG00000068102		ENSG00000087088	BAX
ENSDARG00000068141	tnfsf11	ENSG00000120659	TNFSF11
ENSDARG00000068219	b3gnt2l	ENSG00000177191	B3GNT8
ENSDARG00000068233	CD53	ENSG00000143119	CD53
ENSDARG00000068367	nfkbie	ENSG00000146232	NFKBIE
ENSDARG00000068382	pglyrp5	ENSG00000008438	PGLYRP1
ENSDARG00000068382	pglyrp5	ENSG00000159527	PGLYRP3
ENSDARG00000068382	pglyrp5	ENSG00000163218	PGLYRP4
ENSDARG00000068628	rab8b	ENSG00000166128	RAB8B
ENSDARG00000068711	crfb4	ENSG00000243646	IL10RB
ENSDARG00000068711	crfb4	ENSG00000249624
ENSDARG00000068763	plcg2	ENSG00000197943	PLCG2
ENSDARG00000068784	VSIR	ENSG00000107738	C10orf54
ENSDARG00000068858	il2rga	ENSG00000147168	IL2RG
ENSDARG00000068939	xaf1	ENSG00000132530	XAF1
ENSDARG00000068969	zgc:153759	ENSG00000157873	TNFRSF14
ENSDARG00000069159	rab38b	ENSG00000123892	RAB38
ENSDARG00000069216	c6ast1	ENSG00000188886	ASTL
ENSDARG00000069323	si:ch73-122g19.1	ENSG00000111729	CLEC4A
ENSDARG00000069323	si:ch73-122g19.1	ENSG00000198178	CLEC4C
ENSDARG00000069323	si:ch73-122g19.1	ENSG00000166527	CLEC4D
ENSDARG00000069323	si:ch73-122g19.1	ENSG00000166523	CLEC4E
ENSDARG00000069323	si:ch73-122g19.1	ENSG00000205846
ENSDARG00000069408	FUT7 (1 of many)	ENSG00000180549	FUT7
ENSDARG00000069461	rnaseka	ENSG00000219200	RNASEK
ENSDARG00000069787	tmc6a	ENSG00000141524	TMC6
ENSDARG00000069808	ostm1	ENSG00000081087	OSTM1
ENSDARG00000069844	irg1	ENSG00000102794	IRG1
ENSDARG00000069944	p2ry13	ENSG00000181631	P2RY13
ENSDARG00000069945	p2ry12	ENSG00000169313	P2RY12
ENSDARG00000069961	il21r.1	ENSG00000103522	IL21R
ENSDARG00000070165	tnfrsf1b	ENSG00000028137	TNFRSF1B
ENSDARG00000070319		ENSG00000131242	RAB11FIP4
ENSDARG00000070398		ENSG00000160712	IL6R
ENSDARG00000070398		ENSG00000258728
ENSDARG00000070512	tnrc5	ENSG00000137161	CNPY3
ENSDARG00000070542	mafbb	ENSG00000204103	MAFB
ENSDARG00000070565	adap2	ENSG00000184060	ADAP2
ENSDARG00000070792	lrrc15	ENSG00000172061	LRRC15
ENSDARG00000071004	abhd12	ENSG00000100997	ABHD12
ENSDARG00000071084	wipf1b	ENSG00000115935	WIPF1
ENSDARG00000071251	ppp1r18	ENSG00000146112	PPP1R18
ENSDARG00000071384	slc7a11	ENSG00000151012	SLC7A11
ENSDARG00000071386	si:dkey-78l4.10	ENSG00000092009	CMA1
ENSDARG00000071414	zgc:91940	ENSG00000178927	C17orf62
ENSDARG00000071437	ptprc	ENSG00000081237	PTPRC
ENSDARG00000071491	nrros	ENSG00000174004	NRROS
ENSDARG00000073675	tlr8b	ENSG00000101916	TLR8
ENSDARG00000073970	mctp2b	ENSG00000140563	MCTP2
ENSDARG00000074283	inpp5d	ENSG00000168918	INPP5D
ENSDARG00000074322	si:ch211-194m7.3	ENSG00000102837	OLFM4
ENSDARG00000074501	tnip2	ENSG00000168884	TNIP2
ENSDARG00000074656	ctss2.1	ENSG00000163131	CTSS
ENSDARG00000074776	tmem154	ENSG00000170006	TMEM154
ENSDARG00000074782	adgrg3	ENSG00000159618	GPR114
ENSDARG00000074782	adgrg3	ENSG00000205336	GPR56
ENSDARG00000074837		ENSG00000100351	GRAP2
ENSDARG00000074851	s1pr4	ENSG00000125910	S1PR4
ENSDARG00000075062		ENSG00000134242	PTPN22
ENSDARG00000075111	als2a	ENSG00000003393	ALS2
ENSDARG00000075253	pik3cb	ENSG00000051382	PIK3CB
ENSDARG00000075265	plaua	ENSG00000122861	PLAU
ENSDARG00000075335		ENSG00000162896	PIGR
ENSDARG00000075592	tnfaip8l2a	ENSG00000163154	TNFAIP8L2
ENSDARG00000075643	ifi35	ENSG00000068079	IFI35
ENSDARG00000075671	tlr4al	ENSG00000136869	TLR4
ENSDARG00000075710		ENSG00000173821	RNF213
ENSDARG00000075818	dok2	ENSG00000147443	DOK2
ENSDARG00000075989	arpc2	ENSG00000163466	ARPC2
ENSDARG00000076003		ENSG00000110719	TCIRG1
ENSDARG00000076189	ccdc88b	ENSG00000168071	CCDC88B
ENSDARG00000076320	ano9a	ENSG00000185101	ANO9
ENSDARG00000076525		ENSG00000008130	NADK
ENSDARG00000076586	csf2rb	ENSG00000100368	CSF2RB
ENSDARG00000076789	cx32.2	ENSG00000169562	GJB1
ENSDARG00000076800	tnfrsf18	ENSG00000186891	TNFRSF18
ENSDARG00000076820	xkr8.2	ENSG00000158156	XKR8
ENSDARG00000076998	GAB3	ENSG00000160219	GAB3
ENSDARG00000077009	wdfy4	ENSG00000128815	WDFY4
ENSDARG00000077026	si:dkey-94e7.1	ENSG00000187037	GPR141
ENSDARG00000077069	srgn	ENSG00000122862	SRGN
ENSDARG00000077082	agtrap	ENSG00000177674	AGTRAP
ENSDARG00000077103	sema4aa	ENSG00000196189	SEMA4A
ENSDARG00000077130	bcl10	ENSG00000142867	BCL10
ENSDARG00000077308	gpr84	ENSG00000139572	GPR84
ENSDARG00000077499	plekho1b	ENSG00000023902	PLEKHO1
ENSDARG00000077768	malt1	ENSG00000172175	MALT1
ENSDARG00000077777	tmsb4x	ENSG00000034510	TMSB10
ENSDARG00000077777	tmsb4x	ENSG00000158164	TMSB15A
ENSDARG00000077777	tmsb4x	ENSG00000269226	TMSB15A
ENSDARG00000077777	tmsb4x	ENSG00000158427	TMSB15B
ENSDARG00000077777	tmsb4x	ENSG00000205542	TMSB4X
ENSDARG00000077777	tmsb4x	ENSG00000154620	TMSB4Y
ENSDARG00000077777	tmsb4x	ENSG00000279828	TMSB4Y
ENSDARG00000077918	dnase2b	ENSG00000137976	DNASE2B
ENSDARG00000078119	sh3bp1	ENSG00000100092	SH3BP1
ENSDARG00000078147	il10	ENSG00000136634	IL10
ENSDARG00000078347	CU695177.1	ENSG00000164935	DCSTAMP
ENSDARG00000078363	mcoln3a	ENSG00000055732	MCOLN3
ENSDARG00000078734	myo1f	ENSG00000142347	MYO1F
ENSDARG00000078775	RASA2	ENSG00000155903	RASA2
ENSDARG00000078833		ENSG00000174944	P2RY14
ENSDARG00000078859	g0s2	ENSG00000123689	G0S2
ENSDARG00000079009	abca1b	ENSG00000165029	ABCA1
ENSDARG00000079105	mhc2dab	ENSG00000242574	HLA-DMB
ENSDARG00000079105	mhc2dab	ENSG00000241106	HLA-DOB
ENSDARG00000079105	mhc2dab	ENSG00000223865	HLA-DPB1
ENSDARG00000079105	mhc2dab	ENSG00000179344	HLA-DQB1
ENSDARG00000079105	mhc2dab	ENSG00000232629	HLA-DQB2
ENSDARG00000079105	mhc2dab	ENSG00000196126	HLA-DRB1
ENSDARG00000079105	mhc2dab	ENSG00000198502	HLA-DRB5
ENSDARG00000079105	mhc2dab	ENSG00000248993
ENSDARG00000079210		ENSG00000129744	ART1
ENSDARG00000079210		ENSG00000156219	ART3
ENSDARG00000079210		ENSG00000111339	ART4
ENSDARG00000079210		ENSG00000167311	ART5
ENSDARG00000079267	FERMT3 (1 of many)	ENSG00000149781	FERMT3
ENSDARG00000079451		ENSG00000141506	PIK3R5
ENSDARG00000079826	gpr174	ENSG00000147138	GPR174
ENSDARG00000080589	mir223	ENSG00000207939	MIR223
ENSDARG00000086166	si:ch211-286b5.9	ENSG00000012124	CD22
ENSDARG00000086294	zmp:0000000884	ENSG00000204252	HLA-DOA
ENSDARG00000086294	zmp:0000000884	ENSG00000231389	HLA-DPA1
ENSDARG00000086294	zmp:0000000884	ENSG00000196735	HLA-DQA1
ENSDARG00000086294	zmp:0000000884	ENSG00000237541	HLA-DQA2
ENSDARG00000086294	zmp:0000000884	ENSG00000204287	HLA-DRA
ENSDARG00000086332	bri3	ENSG00000164713	BRI3
ENSDARG00000086680		ENSG00000135605	TEC
ENSDARG00000086688		ENSG00000102837	OLFM4
ENSDARG00000086762	dfna5a	ENSG00000105928	DFNA5
ENSDARG00000086835		ENSG00000134996	OSTF1
ENSDARG00000086897	si:dkey-7i4.1	ENSG00000174885	NLRP6
ENSDARG00000086947	si:ch211-147m6.1	ENSG00000102837	OLFM4
ENSDARG00000086970		ENSG00000177354	C10orf71
ENSDARG00000087152	sowahd	ENSG00000187808	SOWAHD
ENSDARG00000087569		ENSG00000102837	OLFM4
ENSDARG00000087611	FP085398.1	ENSG00000157693	C9orf91
ENSDARG00000087885		ENSG00000174885	NLRP6
ENSDARG00000088026	MDP1	ENSG00000276231	PIK3R6
ENSDARG00000088040	MDP1	ENSG00000213920	MDP1
ENSDARG00000088040		ENSG00000255526	NEDD8-MDP1
ENSDARG00000088091	pfn1	ENSG00000108518	PFN1
ENSDARG00000088344		ENSG00000186517	ARHGAP30
ENSDARG00000088439	gm2a	ENSG00000196743	GM2A
ENSDARG00000088486		ENSG00000184459	BPIFC
ENSDARG00000088556	si:dkey-1c7.2	ENSG00000161649	CD300LG
ENSDARG00000088560	tmem104	ENSG00000109066	TMEM104
ENSDARG00000088641	grn2	ENSG00000030582	GRN
ENSDARG00000088654		ENSG00000133863	TEX15
ENSDARG00000088711	lgals1l1	ENSG00000100097	LGALS1
ENSDARG00000088745	MFAP4 (1 of many)	ENSG00000166482	MFAP4
ENSDARG00000088969		ENSG00000007237	GAS7
ENSDARG00000089043	ptpn6	ENSG00000111679	PTPN6
ENSDARG00000089129	baxa	ENSG00000087088	BAX
ENSDARG00000089327	BX120005.1	ENSG00000109943	CRTAM
ENSDARG00000089362	grn1	ENSG00000030582	GRN
ENSDARG00000089404	si:dkey-24p1.7	ENSG00000105383	CD33
ENSDARG00000089404	si:dkey-24p1.7	ENSG00000142512	SIGLEC10
ENSDARG00000089404	si:dkey-24p1.7	ENSG00000161640	SIGLEC11
ENSDARG00000089404	si:dkey-24p1.7	ENSG00000254521	SIGLEC12
ENSDARG00000089404	si:dkey-24p1.7	ENSG00000254415	SIGLEC14
ENSDARG00000089404	si:dkey-24p1.7	ENSG00000105501	SIGLEC5
ENSDARG00000089404	si:dkey-24p1.7	ENSG00000268500	SIGLEC5
ENSDARG00000089404	si:dkey-24p1.7	ENSG00000105492	SIGLEC6
ENSDARG00000089404	si:dkey-24p1.7	ENSG00000168995	SIGLEC7
ENSDARG00000089404	si:dkey-24p1.7	ENSG00000105366	SIGLEC8
ENSDARG00000089404	si:dkey-24p1.7	ENSG00000129450	SIGLEC9
ENSDARG00000089569	pstpip2	ENSG00000152229	PSTPIP2
ENSDARG00000089667	MFAP4 (1 of many)	ENSG00000166482	MFAP4
ENSDARG00000089706	ANPEP (1 of many)	ENSG00000166825	ANPEP
ENSDARG00000089892	cd44b	ENSG00000026508	CD44
ENSDARG00000089894	zmp:0000001289	ENSG00000012124	CD22
ENSDARG00000090401	CABZ01020840.1	ENSG00000121380	BCL2L14
ENSDARG00000090478	tmem238b	ENSG00000067182	TNFRSF1A
ENSDARG00000090557	MFAP4 (1 of many)	ENSG00000166482	MFAP4
ENSDARG00000090625	si:ch73-248e21.1	ENSG00000126453	BCL2L12
ENSDARG00000090730	zgc:158446	ENSG00000243649	CFB
ENSDARG00000090730		ENSG00000244255
ENSDARG00000090783	mfap4	ENSG00000166482	MFAP4
ENSDARG00000090889	LECT2 (1 of many)	ENSG00000145826	LECT2
ENSDARG00000090890	cmklr1	ENSG00000174600	CMKLR1
ENSDARG00000090996	parm1	ENSG00000169116	PARM1
ENSDARG00000091058	tmem173	ENSG00000184584	TMEM173
ENSDARG00000091078		ENSG00000108342	CSF3
ENSDARG00000091539	ptprjb.1	ENSG00000149177	PTPRJ
ENSDARG00000091692	havcr2	ENSG00000113249	HAVCR1
ENSDARG00000091692		ENSG00000135077	HAVCR2
ENSDARG00000091792	akap12a	ENSG00000131016	AKAP12
ENSDARG00000091835	SH2D1B	ENSG00000198574	SH2D1B
ENSDARG00000091906	rbp7a	ENSG00000162444	RBP7
ENSDARG00000092170	apoc1	ENSG00000130208	APOC1
ENSDARG00000092346	nfil3-4	ENSG00000165030	NFIL3
ENSDARG00000092450		ENSG00000039068	CDH1
ENSDARG00000092450		ENSG00000062038	CDH3
ENSDARG00000092703		ENSG00000131943	C19orf12
ENSDARG00000093193	chia.6	ENSG00000085465	OVGP1
ENSDARG00000093750	cd180	ENSG00000134061	CD180
ENSDARG00000093877	MFAP4 (1 of many)	ENSG00000166482	MFAP4
ENSDARG00000094578	epsti1	ENSG00000133106	EPSTI1
ENSDARG00000095355	si:dkey-78l4.7	ENSG00000092009	CMA1
ENSDARG00000095695	ms4a17a.10	ENSG00000071203	MS4A12
ENSDARG00000095695	ms4a17a.10	ENSG00000166961	MS4A15
ENSDARG00000095695	ms4a17a.10	ENSG00000214782	MS4A18
ENSDARG00000095695	ms4a17a.10	ENSG00000110079	MS4A4A
ENSDARG00000095695	ms4a17a.10	ENSG00000214787	MS4A4E
ENSDARG00000095695	ms4a17a.10	ENSG00000166959	MS4A8
ENSDARG00000095807	hp	ENSG00000257017	HP
ENSDARG00000095830	serpinb1l1	ENSG00000242550	SERPINB10
ENSDARG00000095830	serpinb1l1	ENSG00000206072	SERPINB11
ENSDARG00000095830	serpinb1l1	ENSG00000166634	SERPINB12
ENSDARG00000095830	serpinb1l1	ENSG00000197641	SERPINB13
ENSDARG00000095830	serpinb1l1	ENSG00000197632	SERPINB2
ENSDARG00000095830	serpinb1l1	ENSG00000057149	SERPINB3
ENSDARG00000095830	serpinb1l1	ENSG00000206073	SERPINB4
ENSDARG00000095830	serpinb1l1	ENSG00000206075	SERPINB5
ENSDARG00000095830	serpinb1l1	ENSG00000124570	SERPINB6
ENSDARG00000095830	serpinb1l1	ENSG00000166396	SERPINB7
ENSDARG00000095830	serpinb1l1	ENSG00000166401	SERPINB8
ENSDARG00000095830	serpinb1l1	ENSG00000170542	SERPINB9
ENSDARG00000096427		ENSG00000267795	SMIM22
ENSDARG00000096495		ENSG00000243646	IL10RB
ENSDARG00000096495		ENSG00000249624
ENSDARG00000096625	si:ch211-286b5.8	ENSG00000012124	CD22
ENSDARG00000096656	si:ch211-1f22.6	ENSG00000012124	CD22
ENSDARG00000096979	NPC2 (1 of many)	ENSG00000119655	NPC2
ENSDARG00000097776	si:ch1073-80i24.3	ENSG00000155592	ZKSCAN2
ENSDARG00000097776	si:ch1073-80i24.3	ENSG00000121903	ZSCAN20
ENSDARG00000097776	si:ch1073-80i24.3	ENSG00000140265	ZSCAN29
ENSDARG00000097776	si:ch1073-80i24.3	ENSG00000140987	ZSCAN32
ENSDARG00000100001	il6	ENSG00000136244	IL6
ENSDARG00000100003	cxcl11aa	ENSG00000169248	CXCL11
ENSDARG00000100007	il8	ENSG00000169429	CXCL8
ENSDARG00000100012	cxcl11ac	ENSG00000169248	CXCL11
ENSDARG00000057789	lyz	ENSG00000090382	LYZ
